# Adrenergic signaling controls early transcriptional programs during CD8^+^ T cell responses to viral infection

**DOI:** 10.1101/2021.10.20.465178

**Authors:** Leonardo D. Estrada, Didem Ağaç Çobanoğlu, Aaron Wise, Robert W. Maples, Murat Can Çobanoğlu, J. David Farrar

## Abstract

Viral infections drive the expansion and differentiation of responding CD8^+^ T cells into variegated populations of cytolytic effector and memory cells. While pro-inflammatory cytokines and cell surface immune receptors play a key role in guiding T cell responses to infection, T cells are also markedly influenced by neurotransmitters. Norepinephrine is a key sympathetic neurotransmitter, which acts to suppress CD8 ^+^ T cell cytokine secretion and lytic activity by signaling through the β2-adrenergic receptor (ADRB2). Although ADRB2 signaling is considered generally immunosuppressive, its role in regulating differentiation of effector T cells in response to infection has not been investigated. Using an adoptive transfer approach, we compared the expansion and differentiation of wild type (WT) to *Adrb2*^*-/-*^ CD8 ^+^ T cells throughout the primary response to vesicular stomatitis virus (VSV) infection *in vivo*. We measured the dynamic changes in transcriptome profiles of antigen-specific CD8 ^+^ T cells as they responded to VSV. Within the first 7 days of infection, WT cells out-paced the expansion of *Adrb2*^*-/-*^ cells, which correlated with reduced expression of IL-2 and the IL-2Rα in the absence of ADRB2. RNASeq analysis identified over 300 differentially expressed genes that were both temporally regulated following infection and selectively regulated in WT vs *Adrb2*^*-/-*^ cells. These genes contributed to major transcriptional pathways including cytokine receptor activation, signaling in cancer, immune deficiency, and neurotransmitter pathways. By parsing genes within groups that were either induced or repressed over time in response to infection, we identified three main branches of genes that were differentially regulated by the ADRB2. These gene sets were predicted to be regulated by specific transcription factors involved in effector T cell development, such as *Tbx21* and *Eomes*. Collectively, these data demonstrate a significant role for ADRB2 signaling in regulating key transcriptional pathways during CD8 ^+^ T cells responses to infection that may dramatically impact their functional capabilities and downstream memory cell development.
