## Supplemental Table 1 for "Adrenergic signaling controls early transcriptional programs during CD8^+^ T cell responses to viral infection"

### Sheet: Description
						Table S1
	Description of the contents of this file
	Table of all differentially expressed genes between WT and Adrb2-/- cells at all timepoints
	The data include log10 fold-difference values comparing WT:Adrb2-/- CPM values at all timepoints. Additional parameters include
	p values and false discovery rate (FDR). Data are inclusive of only those genes with a FDR <0.05 at any timepoint as assessed by EdgeR.

### Sheet: Differentially Expressed Genes
	Day 0			Day 4 post-infection			Day 5 post-infection			Day 7 post-infection			Day 12 post-infection
Gene ID	logFC	PValue	FDR	logFC	PValue	FDR	logFC	PValue	FDR	logFC	PValue	FDR	logFC	PValue	FDR
1500009L16Rik	-1.44598	4.16457e-05	0.00977528	0.00447312	0.966956	1	-0.169844	0.114371	1	-0.456155	9.28003e-05	0.0205012	-0.518219	5.64883e-05	0.0179786
1500011B03Rik	-0.595333	0.000103193	0.0179423	-0.251777	0.107699	1	-0.389912	0.0125965	0.944454	-0.50311	0.00168755	0.153829	-0.329065	0.051729	1
1500015A07Rik	0.963031	1.45458e-06	0.000780405	2.52227	1.78412e-25	5.58369e-22	1.71653	1.27493e-15	2.17642e-12	1.70934	4.14866e-16	7.08214e-13	1.31469	8.46721e-10	7.57129e-07
1700097N02Rik	0.356765	0.123891	0.605873	1.06066	1.8186e-05	0.00682992	1.60811	2.86834e-11	3.36636e-08	0.946686	7.7619e-05	0.0183385	1.4163	1.53974e-07	9.32687e-05
1810026B05Rik	0.0390561	0.67301	1	-0.0165606	0.865394	1	-0.0303398	0.749487	1	-0.3614	0.000130536	0.027007	-0.0833122	0.374277	1
2310061I04Rik	0.492471	5.57934e-05	0.0115131	0.42415	0.000285618	0.0654066	0.777298	4.2244e-11	4.66622e-08	0.793806	6.4812e-11	6.0852e-08	0.619262	5.52989e-07	0.000305413
2810403D21Rik	1.21249	0.000352061	0.0415701	0.101319	0.759181	1	-0.123767	0.719964	1	-0.0951717	0.769125	1	0.247742	0.50646	1
2900052N01Rik	5.21757	0.000521441	0.0550091	-0.921831	0.430987	1	0.75482	0.493582	1	4.43357	0.00452466	0.282273	4.57077	0.000208963	0.0456268
4930452B06Rik	5.43355	0.000220924	0.030959	-0.682904	0.397063	1	0.883797	0.351309	1	-1.82842	0.25052	0.946485	0	1	1
6430531B16Rik	-5.45314	3.70262e-05	0.00902958	-0.475032	0.438201	1	-0.298543	0.560852	1	0.1126	0.837332	1	0.291503	0.590737	1
Abhd3	0	1	1	-1.11961	0.235628	1	0.553974	0.509361	1	3.30443	0.000134265	0.0271027	0.812342	0.581764	1
Acaa2	-1.00877	2.78639e-26	8.72048e-23	-0.203232	0.0305722	0.839306	-0.374986	6.62582e-05	0.0296237	-0.385853	4.83591e-05	0.0131607	-0.38515	0.000114828	0.033173
Acacb	-1.53179	3.04669e-07	0.000228843	0.192337	0.522544	1	-0.629752	0.0272772	1	-1.23198	1.60528e-05	0.00519722	-1.46296	6.98721e-07	0.000364461
Adam6b	4.00103	0.000241722	0.0326551	0	1	1	0	1	1	0	1	1	0	1	1
Afap1l1	2.27693	1.28579e-08	1.34137e-05	8.47535	1.04717e-22	2.80911e-19	9.13892	4.73268e-29	1.48117e-25	8.97986	5.92792e-28	1.59021e-24	3.81731	4.23344e-16	8.83284e-13
Ahcy	0.288961	0.353136	0.850075	1.28808	4.12867e-05	0.0133669	-0.420082	0.175537	1	-0.124199	0.689775	1	0.182827	0.558473	1
Aicda	0	1	1	-2.53415	6.72667e-07	0.000360933	-1.08391	0.0663081	1	-1.93421	0.00117664	0.121627	-0.427536	0.39004	1
Aif1	0.437041	0.355203	0.852396	0.861897	0.0582326	1	0.682532	0.1623	1	1.36204	0.00953008	0.412741	2.17707	6.64344e-06	0.00277224
Ak8	-5.43457	7.67272e-05	0.0142652	-1.82948	0.0899672	1	1.67402	0.185263	1	1.9681	0.0631565	0.790168	-0.0161981	0.98839	1
Alox5	-6.28252	2.68194e-05	0.00709316	0.782899	0.393504	1	-0.192347	0.865024	1	2.61954	0.113016	0.886592	0.657074	0.550361	1
Alox5ap	-0.251284	0.486686	0.948421	0.453254	0.245699	1	1.80009	0.00200736	0.339588	3.72584	8.61631e-05	0.0192616	-0.00594276	0.991441	1
Amotl2	3.84832	0.000192788	0.0285053	-0.152614	0.778139	1	-0.642392	0.279174	1	-0.205718	0.728495	1	-0.230449	0.69908	1
Angptl2	-0.468228	0.189382	0.694711	-0.582779	0.0303419	0.835071	-0.930005	0.00100707	0.214895	-1.46602	2.1511e-05	0.00678701	-0.839263	0.0442712	1
Angptl4	-1.50612	1.82106e-05	0.00529404	-0.303973	0.312127	1	-0.129775	0.676386	1	0.00162702	0.995996	1	0.118523	0.719456	1
Aoc3	5.33623	0.000251004	0.0334281	0.26986	0.774618	1	0.00424772	0.995184	1	0	1	1	0.232487	0.802739	1
Ap1m2	-2.01296	0.000217484	0.0309387	-1.15563	0.0332783	0.873329	-0.356664	0.496608	1	0.26329	0.668018	1	-1.63234	0.0055581	0.44794
Apobr	-0.125317	0.39283	0.882349	0.717533	1.23222e-05	0.00492311	0.26701	0.0519063	1	0.246423	0.0646435	0.793431	0.385981	0.00485118	0.41407
Apoe	-0.402045	0.175644	0.669558	0.485111	0.100672	1	0.748542	0.0164931	0.998411	0.742866	0.0171864	0.529416	1.21847	5.30401e-05	0.0174735
Apol7c	6.83442	5.72125e-08	4.67103e-05	2.66144	0.107007	1	3.88389	0.0116994	0.929393	4.9765	0.000449394	0.0664467	6.59254	1.47304e-06	0.000691517
Apol7c	6.83442	5.72125e-08	4.67103e-05	2.66144	0.107007	1	3.88389	0.0116994	0.929393	4.9765	0.000449394	0.0664467	6.59254	1.47304e-06	0.000691517
App	-0.0239672	0.929043	1	1.22703	5.1067e-05	0.0159823	1.04664	0.00818318	0.780214	1.33534	7.91044e-05	0.0183385	0.447813	0.119836	1
Aqp1	-0.220139	0.584019	0.998063	5.24935	5.43806e-05	0.0166279	-0.151743	0.916232	1	1.83005	0.241783	0.946485	2.00175	0.0221575	0.918484
Arhgap19	-1.43843	4.58494e-05	0.0104995	-0.698358	0.0384387	0.924156	-0.77252	0.0220928	1	-1.12929	0.00111386	0.120902	-0.795707	0.0246329	0.942071
Arl2bp	-2.0767	1.34802e-48	8.43773e-45	-1.29445	1.11589e-20	2.61928e-17	-1.49674	5.36182e-27	1.43835e-23	-1.27026	2.91922e-20	6.09078e-17	-0.991728	5.62055e-13	8.11867e-10
Armcx4	1.26086	5.98947e-07	0.00040168	0.197943	0.415336	1	0.672712	0.00607533	0.654975	0.862162	0.000567595	0.0777978	1.26655	4.71253e-07	0.000268157
Arntl2	-0.726961	0.00422276	0.187307	-0.470277	0.0699131	1	-1.05578	2.78278e-05	0.0145153	-0.847182	0.000641679	0.0848553	-0.958953	0.00017619	0.0429675
Arsb	0.944701	5.23138e-14	9.82349e-11	-0.0577181	0.577287	1	0.0857896	0.387793	1	0.135345	0.187738	0.931636	0.365304	0.00137955	0.176225
As3mt	-0.561583	2.19523e-05	0.0059932	-0.26119	0.0460207	0.986503	-0.505979	0.00051144	0.133296	-0.222104	0.110023	0.886592	-0.120138	0.40978	1
Asap3	5.77628	9.46615e-05	0.0167694	-0.824731	0.395775	1	0.663541	0.463337	1	-0.809553	0.396615	1	-0.492345	0.613452	1
Asprv1	-1.17563	0.16943	0.660349	0.156984	0.84418	1	-1.88662	0.0443236	1	-5.56278	0.000109919	0.0237248	-0.279187	0.762706	1
Atp1b1	-0.153441	0.268409	0.779972	-1.00729	1.11119e-10	1.39106e-07	-0.922075	2.07061e-09	1.85152e-06	-1.15496	4.79789e-12	5.29969e-09	-1.3777	8.79931e-14	1.50212e-10
Atp9a	0.128737	0.53421	0.972844	0.00111934	0.996731	1	0.578364	0.0135154	0.976122	0.555416	0.0116665	0.447612	0.83246	0.000148112	0.0380994
Axl	-0.0709187	0.743557	1	0.0512013	0.786327	1	0.137027	0.472913	1	0.238335	0.214067	0.946485	1.09789	1.83022e-08	1.32184e-05
B3galt2	-5.42716	0.000155421	0.0243208	0.224337	0.763753	1	0.532563	0.461895	1	-1.32959	0.131783	0.886592	-0.787765	0.348247	1
B9d1	1.22513	0.223071	0.740141	-0.250636	0.648451	1	0.243659	0.678957	1	-5.55122	2.1686e-05	0.00678701	-0.00903032	0.994648	1
Bach2	-0.019548	0.904308	1	-1.18499	1.356e-10	1.49782e-07	0.337261	0.0522205	1	0.156326	0.348301	0.99045	0.0237874	0.886684	1
Bambi	0.577559	0.0169357	0.33603	0.86191	0.00180515	0.229343	1.01501	7.43882e-05	0.0324851	0.611727	0.0132269	0.477644	0.839456	0.000697503	0.109148
Bank1	1.24732	0.000753222	0.0660935	-1.40938	8.28531e-05	0.0216085	0.546885	0.194468	1	-0.347454	0.366016	1	0.168815	0.639686	1
Bcar3	-0.224074	0.61632	1	-1.78715	6.23305e-05	0.0179374	-0.559924	0.346158	1	-0.339685	0.525462	1	-0.531182	0.2615	1
Bcl2l15	-5.74921	3.25431e-06	0.00150532	0.00230739	0.995836	1	0.342462	0.451485	1	-0.58867	0.262803	0.946485	-0.411677	0.436666	1
Bex1	-0.249267	0.707814	1	-0.2492	0.665813	1	-0.48024	0.433859	1	-3.01074	0.000216178	0.0379382	1.07446	0.185735	1
Blnk	0.535712	0.218216	0.734072	-1.64763	0.000133788	0.0334969	-0.355322	0.502652	1	-0.357818	0.47953	1	-0.0294508	0.947922	1
Bmf	-0.00550834	0.984323	1	-1.50875	1.90414e-06	0.000893901	0.722908	0.0818697	1	0.339578	0.352973	0.995798	-0.628535	0.174794	1
Bri3bp	-0.0185522	0.86893	1	-0.21345	0.0467734	0.994718	-0.455638	3.50848e-05	0.0173374	-0.573771	1.12069e-06	0.000526107	-0.2937	0.020322	0.873242
Btbd9	0.505737	8.75098e-06	0.00304307	0.614851	2.65078e-07	0.000155551	0.610987	1.8179e-07	0.000131295	0.751856	5.00027e-11	4.94184e-08	0.394988	0.000675001	0.107417
Btk	-0.0574863	0.871418	1	-1.71396	2.28642e-05	0.00825663	-0.58541	0.279077	1	-0.783389	0.163	0.908733	0.382195	0.370141	1
C1qa	-0.386214	0.535766	0.973605	1.35517	0.019879	0.725344	2.66265	7.74166e-05	0.0330393	3.83243	4.98322e-08	3.22672e-05	2.14435	0.000283537	0.0591584
C1qb	-0.733498	0.278246	0.779972	1.23614	0.04531	0.981008	2.05086	0.00198969	0.339588	2.88819	4.79608e-05	0.0131607	2.24197	0.000353033	0.0690547
C1qc	-1.66365	0.0169465	0.33603	1.61143	0.00531019	0.405256	2.98111	8.21446e-06	0.00467428	2.19602	0.000467777	0.0675685	2.4226	3.37303e-05	0.0113806
C1qtnf9	0.968779	0.041353	0.460847	1.8688	0.24309	1	-0.537204	0.570758	1	-2.83843	0.000222036	0.0386055	0.291545	0.503232	1
C330013E15Rik	2.42571	0.000133833	0.0220448	0.64757	0.307001	1	-0.84694	0.159956	1	0.105851	0.857159	1	-0.122971	0.836072	1
C6	-1.17565	0.206319	0.721867	2.36599	0.00792636	0.483322	5.80993	5.01685e-05	0.0235516	4.06796	0.000516434	0.0729142	2.40158	0.00290444	0.302997
C920009B18Rik	-0.613819	0.00745687	0.243715	-1.13674	2.1527e-06	0.000985935	-1.01008	9.14696e-06	0.00505181	-0.75991	0.000773415	0.0930973	-1.05668	2.63145e-06	0.00117651
Cacna1i	-0.215739	0.696511	1	-0.478056	0.206521	1	-0.414477	0.257316	1	-1.87836	0.000130879	0.027007	-0.49464	0.345041	1
Cacng8	0	1	1	-1.10505	0.212025	1	-0.669016	0.209988	1	-1.83257	0.000164921	0.0309689	-1.84795	0.000202599	0.0452905
Capn9	-4.82446	0.000305575	0.0372603	-0.798073	0.562211	1	0.355662	0.415153	1	-0.235484	0.541732	1	0.130303	0.719092	1
Cbr3	-5.50835	0.0001793	0.0271524	0.34907	0.687773	1	0.143942	0.878246	1	-1.51657	0.0831341	0.8341	1.3217	0.184302	1
Cbx2	-0.61092	7.6515e-05	0.0142652	-0.425757	0.00591045	0.423474	-0.528465	0.000781659	0.18121	-0.516843	0.00240788	0.195737	-0.679214	8.75087e-05	0.0265038
Ccdc120	-5.82292	0.000174257	0.0266033	0.211592	0.820762	1	0.449112	0.640518	1	3.11007	0.0605141	0.779309	-2.87999	0.115874	1
Ccdc30	-1.22318	0.000274091	0.0354957	-0.670258	0.0490131	1	-0.893386	0.00538083	0.631507	-1.76913	2.82152e-08	1.96232e-05	-1.77856	1.4067e-06	0.000677307
Ccl28	4.22083	4.42895e-06	0.001906	5.52217	8.55733e-05	0.0220123	2.64496	0.027775	1	6.18198	3.36696e-06	0.00137445	3.49852	0.000567021	0.0976836
Ccl5	0.459373	0.00178406	0.116729	0.803879	6.72737e-07	0.000360933	0.0251667	0.859339	1	-0.0122977	0.93062	1	0.0525635	0.709881	1
Ccr3	-1.16815	0.0547717	0.492233	0.979915	0.0836571	1	0.580797	0.278763	1	0.514945	0.299644	0.949535	2.10718	5.54599e-05	0.0179556
Ccr5	-0.16375	0.425242	0.906372	0.650768	0.000148306	0.0362158	0.0682519	0.625533	1	-0.0760434	0.584434	1	0.135075	0.334627	1
Cd19	-0.192084	0.662886	1	-2.24612	1.37539e-07	8.60905e-05	-1.20714	0.00817393	0.780214	-1.39873	0.00303684	0.223153	-0.206674	0.618716	1
Cd1d1	0.178571	0.155306	0.638176	0.588981	6.44058e-05	0.0180509	0.03778	0.761101	1	0.158103	0.195963	0.944225	0.0740999	0.55409	1
Cd22	0.886851	0.00906689	0.261533	-1.26483	2.42756e-05	0.00831549	0.108816	0.733818	1	-0.49359	0.14104	0.886592	-0.337786	0.272432	1
Cd72	-0.35212	0.0392448	0.455544	-0.876282	1.00022e-05	0.00408308	0.305093	0.106062	1	-0.016382	0.931009	1	0.0827337	0.652905	1
Cd79a	0.574647	0.11297	0.591872	-2.11608	1.64986e-08	1.34701e-05	-0.166393	0.675013	1	-0.626949	0.108126	0.885089	-0.313356	0.400036	1
Cd79b	-0.0695421	0.713166	1	-1.47163	1.21782e-13	2.07894e-10	-0.127948	0.505405	1	-0.0920679	0.644114	1	-0.686463	0.00100456	0.136693
Cd8b1	-0.0999542	0.289976	0.783363	-0.177871	0.0627476	1	-0.19203	0.0427071	1	-0.221404	0.0192592	0.546637	-0.354254	0.000192881	0.0441698
Cdc26	-1.00766	1.13098e-06	0.000663671	-0.115857	0.564344	1	0.762266	0.000202524	0.0667193	-0.101857	0.616729	1	-0.395895	0.0601418	1
Cdh1	-0.515043	0.445816	0.922178	1.0732	0.111538	1	0.439684	0.55223	1	2.83013	0.000207181	0.0367023	0.0404053	0.943395	1
Celf4	4.26448	1.45074e-06	0.000780405	-0.0671293	0.852939	1	0.426721	0.294195	1	0.752088	0.390755	1	0.157266	0.83183	1
Cerk	-0.0877374	0.42668	0.90759	-0.54997	6.59688e-05	0.0181766	0.329959	0.0131508	0.960879	0.206474	0.0749304	0.820486	0.0261421	0.827127	1
Chdh	-0.36345	0.454839	0.926487	-3.48395	5.6126e-05	0.0167291	2.25251	0.0182596	1	0	1	1	1.17834	0.292527	1
Cldn15	2.19366	3.98691e-05	0.00947951	-0.251677	0.577723	1	0.187176	0.685771	1	0.00486356	0.996136	1	-0.872866	0.0713298	1
Clec4e	5.05745	0.000235709	0.0323076	0.87434	0.151658	1	0.0386917	0.962297	1	3.78189	0.0131359	0.477252	0.362242	0.74765	1
Clic5	0.348108	0.165805	0.653721	-1.69996	4.2859e-06	0.0018291	-0.0109632	0.96641	1	0.129315	0.599783	1	-0.258947	0.307914	1
Clstn1	-0.445278	5.18698e-05	0.0113257	-0.16121	0.136594	1	-0.222622	0.0364254	1	-0.346276	0.000997995	0.11089	-0.382096	0.000392281	0.0744067
Coq7	0.262022	0.14603	0.634735	-0.0511907	0.734264	1	-0.0313227	0.844257	1	0.126391	0.517983	1	-0.844965	0.000185386	0.0440655
Cpne7	1.63947	0.000354202	0.0415701	-0.444498	0.0686757	1	-0.177885	0.363301	1	-0.211081	0.246048	0.946485	0.0659553	0.712439	1
Cry1	-0.397417	0.00022403	0.0311617	-0.221113	0.0511315	1	-0.213119	0.0459407	1	-0.16435	0.116793	0.886592	-0.257126	0.0193164	0.855478
Csf1r	0.23891	0.61637	1	1.55856	0.000940259	0.145549	1.7778	0.000448823	0.125791	2.93868	2.19188e-08	1.58304e-05	2.02571	2.12284e-05	0.00781622
Csf3r	-3.75963	0.000132597	0.0220345	0.702488	0.275734	1	0.175947	0.801427	1	0.00269392	0.997389	1	0.458451	0.506718	1
Csnk1g3	-0.0929133	0.36929	0.862884	-0.754053	6.448e-13	1.009e-09	-0.196818	0.0559455	1	-0.0169215	0.867393	1	-0.0449246	0.665224	1
Cxxc5	-0.0417139	0.824923	1	-1.08665	0.000148505	0.0362158	-0.027877	0.923438	1	-0.232518	0.351029	0.993164	-0.413042	0.134894	1
D5Ertd605e	2.86769	0.00042131	0.0470914	0.332074	0.558381	1	0.130082	0.847995	1	0.783196	0.57641	1	-0.716537	0.407703	1
Dapk1	-0.112274	0.682163	1	0.489276	0.324418	1	0.403254	0.459531	1	4.98091	8.1042e-05	0.0185586	-0.0100721	0.991079	1
Dctn4	-0.193652	0.0322416	0.427573	-0.117411	0.188433	1	-0.0873252	0.320357	1	-0.329953	0.000190728	0.0341094	-0.356107	0.00011058	0.0324449
Dennd3	0.633153	4.46607e-06	0.001906	0.119051	0.443475	1	0.389031	0.00772937	0.755221	0.198582	0.155235	0.90132	0.135075	0.324847	1
Depdc1a	-0.11475	0.808948	1	-0.0214318	0.92495	1	0.133966	0.555335	1	-0.683495	0.00435075	0.274156	-1.83815	3.66594e-08	2.54959e-05
Dmrta1	1.48301	0.000285932	0.0360351	2.65671	0.0986197	1	0.57281	0.380009	1	0.240038	0.386122	1	-0.146265	0.56442	1
Dmrta2	-5.87289	3.00939e-05	0.00774115	-0.0975934	0.905683	1	-1.08664	0.211576	1	-0.735798	0.378068	1	-0.835292	0.331854	1
Dmxl2	-0.0937345	0.906669	1	0.0703803	0.921119	1	0.862935	0.287617	1	5.38847	0.000168998	0.0312769	0.522155	0.530964	1
Dnah8	0.653846	9.04531e-07	0.000566176	0.370836	0.00648379	0.43985	0.671935	5.38023e-07	0.000360821	0.547983	4.02546e-05	0.0116292	0.355123	0.00779729	0.540286
Dok3	0.559031	0.141393	0.627085	-1.67956	1.3955e-05	0.00534788	-0.231422	0.617412	1	-0.255565	0.577612	1	0.485164	0.219179	1
Dpp7	-0.846699	0.000138911	0.0224869	0.267044	0.236348	1	-0.338324	0.0993587	1	-0.0525441	0.799893	1	0.258864	0.199714	1
Emp3	-0.291196	0.000409824	0.0469248	0.0989206	0.23701	1	0.131317	0.102123	1	0.0784553	0.329094	0.976227	-0.080993	0.322642	1
Emr1	-0.0530028	0.934193	1	1.49034	0.00574866	0.420874	1.53415	0.0156704	0.994638	2.69328	1.23151e-05	0.00431321	1.78669	0.000772184	0.11675
Emr4	-0.0239259	0.974717	1	1.03201	0.139477	1	0.885623	0.232709	1	3.12236	0.000129202	0.027007	1.80956	0.00963444	0.593166
Endod1	0.543619	5.37817e-05	0.0113473	0.0843498	0.439604	1	-0.0574973	0.592516	1	-0.00654167	0.951897	1	-0.10752	0.332291	1
Eng	0.0758152	0.761958	1	0.612885	0.0965351	1	-0.0989466	0.802	1	2.54552	3.7027e-05	0.010981	1.15968	0.0211482	0.896434
Eomes	0.411475	0.000194938	0.0285981	0.289991	0.0282065	0.813677	0.380716	0.000558058	0.139723	0.32888	0.00244063	0.197544	0.405402	0.000320606	0.0654385
Ephb2	-4.32236	9.74704e-05	0.0171056	-0.585068	0.492582	1	-0.524601	0.572469	1	-1.73695	0.0890633	0.847139	-0.0150502	0.989552	1
Erdr1	0.721828	0.0604935	0.499356	1.52864	6.72408e-05	0.0181766	0.875482	0.0237925	1	1.06941	0.00731856	0.359759	0.366473	0.333566	1
F2rl1	2.82958	1.21687e-19	2.85629e-16	1.41483	0.000741784	0.123267	2.16567	1.22339e-09	1.14865e-06	4.01725	5.87265e-28	1.59021e-24	3.50997	5.48173e-21	1.47051e-17
Fabp5	-0.238996	0.295166	0.789068	0.0182501	0.928309	1	-0.0181991	0.929442	1	-0.961138	5.32327e-05	0.0138625	-0.0331396	0.892611	1
Fads1	-0.45113	5.35809e-05	0.0113473	-0.191163	0.0804676	1	-0.208018	0.052516	1	-0.529508	4.72951e-06	0.00177622	-0.48209	7.24467e-05	0.0226734
Faim3	0.910995	0.124094	0.605873	-2.59258	5.49008e-05	0.0166279	-1.43294	0.0581955	1	0.110329	0.872891	1	-0.227369	0.709998	1
Fam174b	-0.837544	0.000144432	0.0231808	-0.255839	0.306573	1	-0.334028	0.131989	1	-0.477703	0.0311064	0.659273	-0.507707	0.040284	1
Fam209	-0.286345	0.394701	0.883448	-0.492931	0.130006	1	-0.475976	0.14828	1	-1.37049	6.17297e-05	0.0152521	-1.09221	0.000311619	0.0643032
Fam71b	-1.42179	8.43096e-05	0.0152227	-0.576518	0.184301	1	-0.251029	0.447671	1	-0.493753	0.118505	0.886592	-0.641485	0.0688052	1
Fam84b	0.506849	8.27117e-06	0.00298685	-0.0754685	0.515606	1	0.287475	0.0163609	0.998411	0.0212677	0.854718	1	0.0905537	0.445085	1
Fasl	0.702397	0.000384558	0.0443119	0.475375	0.0112711	0.575131	0.276317	0.0174843	1	0.16037	0.145403	0.891216	0.259526	0.0178921	0.823476
Fbxl3	-2.24544	3.87364e-117	7.27392e-113	-2.2154	3.13111e-114	5.87959e-110	-2.36807	3.38714e-133	6.36037e-129	-2.3457	1.44073e-131	2.70541e-127	-2.22577	4.95857e-118	9.3112e-114
Fbxo38	0.181293	0.0385037	0.452663	0.77085	3.28464e-17	6.1679e-14	0.583333	4.94017e-11	5.1537e-08	0.336489	0.000122357	0.0261092	0.565909	2.03645e-10	2.12447e-07
Fbxw8	-0.477798	0.000199655	0.0290629	-0.119285	0.286981	1	-0.0662606	0.558609	1	-0.138508	0.230329	0.946485	-0.107686	0.365293	1
Fcna	-1.30337	0.0644825	0.505563	1.62093	0.0136434	0.616196	1.93618	0.00534693	0.631507	2.64201	0.000159865	0.0303227	1.85191	0.00421656	0.387747
Fgf7	1.85397	0.000317973	0.0378109	-0.391608	0.52378	1	-0.350666	0.50636	1	0.0486483	0.917516	1	0.301371	0.508304	1
Fkbp1b	-5.89787	5.47789e-05	0.0114293	1.70303	0.0640601	1	-1.16611	0.154424	1	-0.416694	0.645409	1	0.233993	0.790401	1
G530011O06Rik	4.04762	0.000263581	0.0346121	6.50641	9.43604e-07	0.000492194	1.43324	0.117244	1	1.65545	0.210454	0.946485	4.32304	0.00865259	0.564161
Galr2	-1.39959	0.0163163	0.332089	-1.39199	0.0904308	1	0.478793	0.364545	1	2.13522	7.83201e-05	0.0183385	0.259548	0.578235	1
Gatm	-0.0836743	0.834107	1	-0.320397	0.393683	1	-0.193088	0.619111	1	2.12448	0.000182284	0.0332323	1.4006	0.00132191	0.171401
Gbp10	1.00232	3.69058e-05	0.00902958	-0.105163	0.759879	1	0.608603	0.019129	1	0.232168	0.351709	0.993707	0.190078	0.451071	1
Gbp2b	0.365847	0.00682726	0.232395	0.858781	8.10028e-10	7.24319e-07	0.339496	0.0141867	0.985255	0.0630409	0.642299	1	0.277982	0.0446007	1
Gbp6	1.05174	5.93237e-05	0.0119783	0.583499	0.082833	1	-0.378851	0.159819	1	-0.0103832	0.96835	1	-0.090123	0.736416	1
Gcat	0.895007	0.000170366	0.0262223	-0.0485268	0.760318	1	-0.0152508	0.925013	1	-0.170803	0.394637	1	-0.0665716	0.746486	1
Gcn1l1	-0.190263	0.060971	0.499356	-0.230128	0.0230959	0.775999	-0.380162	0.000201364	0.0667193	-0.380999	0.000186971	0.0337591	-0.437055	1.91392e-05	0.00718791
Ggt1	-0.497471	0.000124649	0.021087	0.0570814	0.688337	1	-0.0175001	0.889958	1	-0.283844	0.0323305	0.670448	-0.294046	0.0340284	1
Glis2	-2.06854	0.000384643	0.0443119	0.268593	0.593062	1	-0.126848	0.785328	1	-1.43654	0.00532757	0.305004	-0.414982	0.44963	1
Glis3	-6.09396	5.14165e-05	0.0113257	1.66415	0.236814	1	-0.303703	0.750417	1	0.341582	0.695865	1	-1.51501	0.117652	1
Glo1	1.04511	1.87751e-14	3.91731e-11	0.719924	8.2525e-08	5.34363e-05	0.980625	4.80761e-13	6.44838e-10	0.743791	3.81273e-08	2.55698e-05	0.482983	0.000419429	0.0757312
Gm10364	-3.95323	0.000273046	0.0354957	-0.16388	0.825846	1	0.486217	0.498412	1	1.06189	0.226361	0.946485	-0.761728	0.344965	1
Gm12250	0.870915	6.02577e-05	0.0120374	-0.119595	0.6294	1	0.168492	0.458193	1	0.383456	0.0757106	0.821901	-0.279544	0.251596	1
Gm17745	1.7441	6.236e-05	0.0123263	0.0905319	0.767354	1	-0.0473696	0.849981	1	0.160692	0.513553	1	0.0813786	0.7803	1
Gm5148	0.506935	0.526589	0.970144	-0.987087	0.243462	1	0.102717	0.904254	1	-0.456718	0.575309	1	-3.73359	3.39394e-05	0.0113806
Gm6402	1.56979	0.0579402	0.496907	-3.25985	6.8726e-05	0.0181766	0.224491	0.775068	1	0.143198	0.86472	1	-0.693136	0.429809	1
Gm7120	1.21104	1.25053e-06	0.000711587	0.801393	0.00153546	0.204489	0.877264	0.000701646	0.166779	1.20454	4.18453e-06	0.00160362	0.985935	0.000142546	0.0371767
Gm8221	3.2013	1.21609e-05	0.00415197	1.37371	0.0788435	1	8.21308	2.38627e-14	3.73412e-11	7.23204	1.06697e-13	1.43111e-10	6.78018	4.36162e-14	8.19025e-11
Gm8369	-0.391019	0.105356	0.579658	-0.0717354	0.715752	1	-0.372661	0.0448149	1	-0.633501	0.000484487	0.0694481	-0.719097	0.000120437	0.0337546
Gmds	-0.759277	7.61935e-06	0.00286152	-0.0979829	0.468939	1	0.0461724	0.739387	1	0.189054	0.210975	0.946485	-0.177106	0.290185	1
Gna15	-0.741569	6.21173e-07	0.00040222	0.306019	0.0281796	0.813677	0.149038	0.215956	1	0.110245	0.356555	0.998929	0.0233362	0.847456	1
Gpm6b	2.46337	3.98808e-05	0.00947951	-0.390529	0.403817	1	0.313209	0.529071	1	0.295637	0.583692	1	0.0374266	0.940436	1
Gpr174	0.403246	0.000312178	0.0375774	0.110458	0.335797	1	0.191142	0.0870973	1	-0.0046306	0.966371	1	0.20336	0.0657977	1
Grb7	0.114872	0.701409	1	-0.742828	0.00056352	0.101748	-0.639639	0.00297575	0.458022	-0.588371	0.00984402	0.419163	-0.827318	0.000137948	0.0364842
Gtsf1	2.68173	0.0906846	0.555666	-2.45278	4.03905e-05	0.0133062	-0.742163	0.193381	1	-3.11082	0.0459092	0.731692	0	1	1
Gzma	0.721686	0.000238497	0.0324529	0.516236	0.00451943	0.378866	0.342186	0.053288	1	0.433585	0.0145042	0.493903	-0.0110415	0.95054	1
Gzmk	1.39995	3.28673e-06	0.00150532	0.565982	0.00231688	0.265282	0.383233	0.0340192	1	0.0202463	0.910368	1	0.282537	0.125125	1
H2-DMb2	0.124114	0.741974	1	-1.76156	3.71157e-06	0.00162083	0.145717	0.77273	1	-0.486334	0.317619	0.965164	-0.770268	0.0635159	1
H2-Ob	0.184955	0.601302	1	-1.99733	3.58649e-07	0.000204082	-1.46212	0.0019733	0.339588	-1.12269	0.0185817	0.538417	-0.470015	0.240451	1
H2-Q5	-0.532407	0.000282336	0.0358223	-0.712901	1.51893e-06	0.000750593	-1.19553	2.86584e-16	5.97942e-13	-1.06584	1.59166e-13	1.99255e-10	-1.4719	9.8984e-24	3.09787e-20
Heatr9	1.78334	2.73297e-12	4.66543e-09	0.174131	0.645094	1	0.134303	0.304846	1	0.0296821	0.792883	1	0.100504	0.37735	1
Hfe	0.336101	0.730424	1	1.18513	0.227032	1	1.00179	0.327555	1	5.76356	0.000242591	0.0414125	2.10083	0.0346562	1
Hip1r	-0.47828	0.000148835	0.0236849	-0.0454938	0.706716	1	0.0156534	0.897042	1	-0.0823785	0.496459	1	-0.165311	0.171766	1
Hmgb2	0.99928	1.73115e-05	0.00515994	0.168547	0.46185	1	-0.122063	0.594119	1	-0.350657	0.12689	0.886592	0.150054	0.513895	1
Hmox1	-0.555295	0.103221	0.576353	0.844916	0.00766754	0.481542	0.23062	0.462243	1	0.584465	0.064628	0.793431	1.55878	9.52608e-07	0.000483461
Hsp90aa1	0.321012	0.132851	0.615078	0.326659	0.125955	1	-0.244093	0.252784	1	0.277133	0.194649	0.942439	-0.796831	0.000208368	0.0456268
Icam5	1.58261	0.000308484	0.0373723	0.0298556	0.9272	1	0.962236	0.0262936	1	0.964723	0.136025	0.886592	-0.0988493	0.823852	1
Igtp	0.599545	3.56153e-05	0.00902958	0.00226667	0.988097	1	-0.00144083	0.992222	1	-0.0138208	0.924575	1	0.176385	0.232943	1
Il10ra	0.456161	0.000417471	0.0470914	0.0869923	0.505517	1	0.135514	0.246042	1	0.0734776	0.522836	1	0.440482	0.000158284	0.0396301
Il2ra	0.440866	0.0219466	0.366506	-0.262108	0.0255849	0.799278	-0.508086	2.91726e-05	0.0148055	-1.11788	7.06473e-16	1.10551e-12	-0.782386	1.2654e-08	9.90074e-06
Ildr1	0.240229	0.504829	0.959578	-1.94352	6.25375e-10	5.87165e-07	-0.0619199	0.821692	1	-0.0939906	0.713223	1	-0.416854	0.114412	1
Irgm1	0.513293	1.51708e-05	0.00467012	0.168502	0.187221	1	0.105988	0.386345	1	-0.156752	0.190745	0.935967	0.0314613	0.796914	1
Irgm2	0.638728	0.000138241	0.0224869	-0.137148	0.49274	1	0.0288341	0.872956	1	0.184764	0.281314	0.946485	0.318624	0.066977	1
Isoc1	-0.396395	9.43516e-05	0.0167694	-0.116824	0.236777	1	-0.182117	0.0748147	1	-0.409367	0.000137116	0.0271027	-0.179979	0.0965607	1
Isyna1	-0.356573	3.64694e-05	0.00902958	0.0186589	0.822384	1	0.00131976	0.987609	1	0.0289597	0.742307	1	-0.0941482	0.284913	1
Itgad	0.330786	0.461245	0.930749	1.8508	4.02215e-05	0.0133062	0.560211	0.181682	1	1.82102	7.46193e-05	0.0179641	2.01064	2.00646e-06	0.000918959
Itgae	-0.423934	0.115963	0.598361	-0.0345497	0.925999	1	0.141713	0.657552	1	-0.0813838	0.784458	1	-1.08784	0.00013672	0.0364842
Jup	0.398284	0.160893	0.647226	0.304767	0.333274	1	-0.0974051	0.728315	1	0.456976	0.121067	0.886592	1.33532	1.51038e-05	0.00578813
Kcnj10	-1.33949	0.054436	0.491523	1.65974	0.00644244	0.43985	-0.236983	0.73362	1	2.40653	0.000135931	0.0271027	2.02941	0.000328019	0.065661
Klhl25	-0.657975	7.52262e-09	8.3094e-06	-0.303524	0.0271093	0.813677	-0.0570109	0.628951	1	-0.205706	0.0676263	0.800182	-0.0230496	0.847624	1
Klhl4	0.465481	0.574773	0.993336	1.28531	0.371081	1	0.480276	0.622059	1	4.7116	9.71918e-05	0.0212217	1.25142	0.252875	1
Litaf	-0.029923	0.883179	1	-0.0703484	0.666158	1	-0.37919	0.0195682	1	-0.676597	5.59906e-05	0.014208	-0.637508	0.000180407	0.0434318
Lonrf3	-6.61102	1.61075e-08	1.51233e-05	0.00577477	0.990491	1	-0.428836	0.402307	1	0.121176	0.844032	1	-0.0601078	0.916219	1
Loxl4	1.62642	0.000297204	0.0364764	1.96062	0.101269	1	0.659592	0.315099	1	0.843033	0.0800336	0.8341	0.483473	0.250898	1
Lpp	0.363206	0.0146893	0.31871	-0.793391	5.6896e-06	0.00237421	-0.00178827	0.990638	1	0.178923	0.221822	0.946485	-0.0988	0.512099	1
Lpxn	0.448005	8.47919e-06	0.00300419	0.0621422	0.477322	1	-0.00815304	0.925588	1	-0.207536	0.0203332	0.55621	0.120956	0.193257	1
Lrp1	-0.443457	0.464511	0.933476	1.3806	0.0211142	0.745269	1.60981	0.0104113	0.8968	2.94091	8.21912e-06	0.00296805	2.03334	0.0008848	0.129495
Ly6a	1.08505	6.7381e-05	0.0130441	-0.0478431	0.855694	1	0.290285	0.300904	1	0.248034	0.377257	1	0.184583	0.511963	1
Lysmd1	-0.491426	0.0135949	0.311007	0.27613	0.194783	1	-0.0814907	0.690493	1	0.168946	0.396619	1	0.883833	1.17748e-05	0.0046064
Malt1	0.367797	0.000219874	0.030959	0.102388	0.317604	1	0.359041	0.000299791	0.0938247	0.160083	0.105847	0.878476	0.290869	0.00325344	0.333842
Maoa	-1.25248	0.000186206	0.0279727	-0.0860196	0.742066	1	0.191633	0.497021	1	-0.73034	0.0992817	0.866973	0.469188	0.22015	1
Map2k3	-0.115777	0.255966	0.773252	-0.252779	0.00777355	0.483322	-0.288081	0.00242772	0.392352	-0.300514	0.001959	0.168744	-0.514367	1.34138e-07	8.39616e-05
Marcks	-0.00497471	0.986613	1	0.421252	0.148447	1	0.656987	0.0329939	1	0.802668	0.0179059	0.534292	1.44379	4.63549e-06	0.00202431
Mef2c	-0.179369	0.643901	1	-1.5068	0.000109924	0.0278939	-0.942532	0.0455006	1	-1.69081	0.000386612	0.0599984	-0.214262	0.602825	1
Mertk	2.3808	0.0229823	0.374946	1.66522	0.0418195	0.947269	2.33617	0.0120897	0.939353	3.66352	0.000298811	0.0500989	1.45982	0.0672551	1
Met	-1.3073	0.0386969	0.45359	-0.484484	0.208896	1	-0.818622	0.15982	1	5.10033	6.87148e-05	0.0167575	-0.524619	0.661753	1
Mfap1a	-2.04428	5.84965e-40	2.1969e-36	-1.85612	8.03068e-30	3.016e-26	-2.06419	4.44559e-41	2.78264e-37	-1.8756	8.74025e-37	4.10311e-33	-2.34392	1.19136e-52	5.59286e-49
Mfap1b	-1.89551	6.90452e-09	8.10332e-06	-0.81503	0.0210936	0.745269	-1.13406	0.000532313	0.135078	-1.57094	1.40898e-06	0.000629949	-2.43329	8.59243e-13	1.12614e-09
Mir6970	6.06882	1.83253e-05	0.00529404	-1.30715	0.356103	1	1.64637	0.160916	1	-0.358408	0.717602	1	0.491612	0.576805	1
Mir7650	2.32771	6.90661e-06	0.00266377	0.385997	0.350492	1	-0.545005	0.342869	1	0.0615087	0.905063	1	0.445264	0.357287	1
Mpdu1	-0.363509	4.94597e-05	0.0110566	0.081591	0.333832	1	-0.0182595	0.827398	1	-0.0469465	0.588441	1	-0.136495	0.13685	1
Mpeg1	0.201344	0.655677	1	1.0672	0.0206692	0.738252	1.30366	0.00955132	0.858156	2.1355	2.53036e-05	0.00777171	1.99131	3.08138e-05	0.0107152
Mpzl1	-0.563861	0.535133	0.973336	0.272308	0.758499	1	0.789753	0.417955	1	5.76847	0.000156365	0.0299614	1.17568	0.21506	1
Mrap2	5.27572	0.000276544	0.0355682	-1.1384	0.305721	1	-0.512569	0.660153	1	-3.48811	0.0293684	0.639026	-0.0132602	0.98928	1
Mrc1	-0.121478	0.832863	1	1.9117	0.000776691	0.127936	1.92645	0.0013435	0.261253	2.8813	1.85059e-06	0.000808147	1.87505	0.000667135	0.107417
Ms4a1	0.383837	0.225348	0.742328	-2.25753	2.65413e-11	3.55995e-08	-1.12535	0.00263766	0.419008	-1.40824	6.07975e-05	0.0152221	-0.687423	0.0377889	1
Ms4a4b	-0.74049	5.26619e-08	4.49493e-05	-0.733757	6.98035e-08	4.95146e-05	-0.872439	1.21164e-10	1.19748e-07	-0.962759	1.28092e-12	1.50332e-09	-0.921025	1.20752e-11	1.33382e-08
Ms4a4d	1.14508	0.00900618	0.260985	0.160184	0.750938	1	0.18988	0.610575	1	0.923486	0.0125832	0.464217	1.58328	0.000160833	0.0397383
Ms4a6c	2.36934	3.92243e-64	3.68277e-60	1.90007	3.08365e-36	2.89524e-32	2.57222	8.20981e-74	7.70819e-70	2.93785	4.10793e-96	3.85693e-92	2.54741	9.30482e-76	8.7363e-72
Ms4a6d	-0.993871	1.58524e-10	2.28982e-07	-0.49086	0.00260912	0.2882	-1.0335	1.63418e-12	2.04578e-09	-1.2373	9.97604e-18	1.8733e-14	-0.822331	9.37358e-08	6.28633e-05
Msh3	0.39171	0.00193713	0.122503	0.379445	0.00278526	0.297168	0.481058	0.000146996	0.0587295	0.519758	4.3987e-05	0.012515	0.398991	0.00193887	0.223363
Msi1	-5.93014	2.04186e-06	0.00106506	-4.09288	0.0059936	0.423474	-4.78649	2.67875e-07	0.000186302	-7.08141	1.75156e-10	1.49503e-07	-7.70026	1.06952e-11	1.25521e-08
Mtss1	-0.0574829	0.591706	1	-0.119608	0.268568	1	-0.235031	0.0773922	1	-0.916512	3.99338e-07	0.000220552	-0.272034	0.0895333	1
Myadm	-0.116085	0.498357	0.957032	-1.72935	1.07417e-30	5.04271e-27	-1.65855	2.42542e-39	1.13861e-35	-1.60162	1.50832e-34	5.66466e-31	-1.41144	5.53982e-24	2.08054e-20
Nadk	0.130591	0.11016	0.587331	0.241499	0.0024604	0.27695	0.199425	0.013688	0.976797	0.262841	0.00125958	0.127163	0.311086	0.000191112	0.0441698
Ndufa3	0.290548	0.0177839	0.342605	0.785194	1.23253e-10	1.44653e-07	0.672444	3.25065e-08	2.65394e-05	0.557265	3.99189e-06	0.00156166	0.63563	6.52055e-07	0.000349837
Nedd4l	0.630817	2.32222e-06	0.00117586	0.270522	0.0735122	1	0.480182	0.00128708	0.261253	0.498958	0.000741803	0.0921046	0.487375	0.00150558	0.184783
Nefh	-0.0355	0.774734	1	-0.397293	0.000226529	0.0545355	-0.314417	0.00822677	0.780214	-0.376041	0.00668693	0.339371	-0.539312	0.000188638	0.0441698
Nfam1	0.0877804	0.862913	1	0.806299	0.134364	1	0.487849	0.462679	1	4.4052	6.68221e-06	0.00246036	1.62249	0.00565923	0.450761
Nfyc	0.157979	0.208749	0.723759	0.524275	2.34261e-05	0.00829992	0.0378936	0.759906	1	-0.030286	0.809055	1	-0.0332478	0.791632	1
Nlrc5	0.489025	1.41182e-05	0.00449342	-0.0492736	0.669719	1	0.11066	0.324469	1	-0.06035	0.589738	1	-0.00989627	0.929567	1
Nr1h4	1.54806	0.0579501	0.496907	2.6483	0.114357	1	6.75498	2.37775e-06	0.00144031	6.65501	2.97802e-06	0.0012427	7.22197	1.12136e-06	0.000554127
Nrn1	1.98221	1.26219e-05	0.00423239	0.54952	0.0932482	1	0.822681	0.0116874	0.929393	0.306183	0.372889	1	-0.247507	0.535626	1
Nuggc	1.9047	0.229775	0.747785	-2.67192	5.74788e-05	0.0168647	-1.5761	0.0376844	1	-1.82401	0.0158693	0.512018	-1.2353	0.0488869	1
Otud3	-1.62849	1.44746e-08	1.43054e-05	-2.90593	2.43299e-18	5.07629e-15	-2.86721	6.53974e-19	1.53504e-15	-1.67746	1.32247e-09	1.07971e-06	-1.79585	7.15064e-10	6.71374e-07
Parp14	0.42072	8.2675e-06	0.00298685	-0.0335831	0.743786	1	0.124028	0.190779	1	0.037856	0.68502	1	-0.00265	0.977452	1
Pax5	0.0389597	0.957951	1	-3.13116	7.74895e-08	5.19678e-05	-1.92378	0.00567218	0.641639	-3.19145	1.35975e-05	0.00464244	-0.0944413	0.86077	1
Pcyox1l	-1.3549	2.20221e-05	0.0059932	-0.399624	0.153063	1	-0.18774	0.504756	1	-0.0294474	0.921245	1	0.0509992	0.865663	1
Pdcd1	0.93378	2.43859e-05	0.00654168	0.0189041	0.872082	1	-0.00550425	0.961179	1	-0.0105255	0.928787	1	0.181895	0.123878	1
Pdxk-ps	6.22489	2.9559e-05	0.00770916	1.66849	0.239627	1	0.628557	0.577439	1	0.344128	0.745245	1	-0.681662	0.581998	1
Per2	-0.721695	7.66002e-05	0.0142652	-0.598021	0.00109769	0.159234	-0.89298	6.10037e-05	0.0279397	-0.54156	0.0340071	0.675299	-1.04043	2.19041e-07	0.000128536
Phlpp2	0.529612	1.5511e-05	0.00469782	-0.111481	0.310836	1	0.0847428	0.444906	1	0.324495	0.00334941	0.22871	0.0672263	0.548808	1
Phtf1os	4.30842	0.000160378	0.0248891	-0.165031	0.842369	1	0.325077	0.685979	1	-0.529421	0.543142	1	0.483703	0.613463	1
Pik3c2b	0.0749343	0.687756	1	-0.824858	1.26897e-05	0.00496433	-0.37774	0.0238936	1	-0.37287	0.0324651	0.670448	-0.37941	0.0353813	1
Pirb	0.393643	0.532206	0.972345	0.958898	0.107572	1	3.95161	0.000153161	0.0599177	5.69697	1.24035e-05	0.00431321	1.16356	0.0556725	1
Pla2g15	0.319662	0.169014	0.659625	0.10659	0.614689	1	0.0674422	0.758333	1	0.284257	0.207972	0.946485	0.995713	1.10753e-05	0.00452111
Pla2g5	1.54756	0.0112782	0.283004	7.58993	4.06407e-10	4.01659e-07	9.40789	4.44334e-16	8.3437e-13	10.6639	1.06199e-20	2.49276e-17	7.90772	1.66662e-17	3.91197e-14
Plagl1	-5.42238	1.47536e-05	0.00461738	-0.174157	0.626665	1	-0.123899	0.751708	1	-0.271787	0.701022	1	0.23885	0.603356	1
Pls3	-1.60325	7.76812e-11	1.21558e-07	-0.48347	0.0355524	0.888951	-0.717742	0.00131076	0.261253	-1.13195	7.58805e-07	0.000374969	-0.874946	0.000416614	0.0757312
Pmf1	-0.421762	0.000121971	0.0208216	0.0594355	0.527847	1	0.00910496	0.923906	1	-0.0910512	0.413995	1	-0.181695	0.122364	1
Pole	-0.46654	0.000280238	0.035798	-0.0519033	0.649174	1	0.0240031	0.833831	1	0.210656	0.0971657	0.866973	-0.0584039	0.655926	1
Ppap2c	-1.30192	5.77878e-05	0.011795	0.00931307	0.966591	1	-0.11239	0.628032	1	-0.261165	0.312247	0.962313	-0.226233	0.417841	1
Ppp1r12c	-0.167909	0.0913446	0.557413	-0.0947132	0.342569	1	-0.1706	0.0844937	1	-0.400036	5.38907e-05	0.0138625	-0.255324	0.00974519	0.596076
Prdm1	0.875289	1.04231e-06	0.000631372	-0.19831	0.179774	1	0.0593196	0.688075	1	0.0940404	0.525606	1	0.0727734	0.626556	1
Prdm16	0.772924	0.0575454	0.496562	-0.730741	0.14643	1	-2.01258	0.000189108	0.0667193	-5.63091	3.66684e-06	0.00146502	-4.7312	0.00147786	0.182911
Prkcg	-1.005	0.068205	0.514182	-1.33059	0.00922781	0.528377	-1.94764	8.98387e-07	0.00056233	-2.06337	5.79367e-07	0.000294037	-2.33873	6.92078e-09	5.65037e-06
Prrt1	-1.13645	0.000114607	0.0197439	0.214609	0.555244	1	-0.290541	0.433309	1	-0.412513	0.273672	0.946485	-0.0737369	0.806958	1
Ptk2	0.247883	0.345024	0.84163	0.493248	0.163886	1	0.4939	0.355654	1	-4.8577	0.0001496	0.0289608	1.36034	0.00269361	0.284161
Ptprs	-0.608336	1.86913e-05	0.00531795	-0.166528	0.221577	1	-0.180968	0.18844	1	-0.26453	0.0569346	0.767825	-0.307051	0.0298423	1
Rabgef1	0.139616	0.217388	0.733665	0.272249	0.016607	0.660045	0.514596	5.1846e-06	0.00304239	0.232453	0.0378871	0.693974	0.268932	0.0151744	0.753822
Ramp2	-5.4412	0.000420159	0.0470914	0.471087	0.588901	1	-0.254063	0.798012	1	-0.368715	0.712197	1	2.05677	0.254065	1
Rasgrf2	-1.41882	4.9436e-07	0.000343818	-2.30066	3.46203e-10	3.61167e-07	-1.60639	7.12864e-07	0.000461591	-1.56935	1.23513e-07	7.24792e-05	-1.7375	3.01594e-09	2.57424e-06
Rasgrp3	0.116644	0.764747	1	-2.17279	1.95842e-07	0.00011863	-0.330605	0.529748	1	-0.929814	0.0710117	0.81326	0.419261	0.330924	1
Rassf4	0.407005	0.3256	0.822343	1.11795	0.0159173	0.654734	-0.713447	0.14791	1	-0.0421971	0.937028	1	1.89391	0.00012667	0.0348767
Redrum	-5.72959	0.000318144	0.0378109	0	1	1	2.83393	0.0878246	1	0	1	1	0	1	1
Reep2	1.90363	7.51459e-05	0.0142652	0.341953	0.383738	1	0.467797	0.268201	1	-0.603649	0.306121	0.953934	0.774085	0.126401	1
Rgs13	0	1	1	-1.964	0.0441889	0.972778	-2.42257	0.0741053	1	-5.64888	0.000233711	0.0402627	0.227723	0.802844	1
Rpl17	0.671273	0.00599688	0.21994	0.506248	0.0380178	0.921194	0.094374	0.699488	1	-1.32594	8.58099e-08	5.19787e-05	0.829629	0.000711617	0.109531
Rpl39l	-5.98365	4.72559e-05	0.0106912	-0.917986	0.254228	1	-2.55182	0.00405199	0.539633	-2.99947	0.000701226	0.0889704	-2.89969	0.0108115	0.626597
Rtfdc1	-0.819098	4.23832e-09	5.6848e-06	-0.954656	7.01512e-12	1.01331e-08	-1.04596	5.16789e-14	7.46482e-11	-1.05958	2.67989e-14	3.871e-11	-1.03865	1.41104e-13	2.20804e-10
Rtp4	0.724047	0.000192504	0.0285053	0.0124819	0.969811	1	0.281681	0.164896	1	-0.007849	0.967075	1	0.0361296	0.855594	1
Rttn	0.689752	1.16477e-07	9.11333e-05	-0.148194	0.25199	1	0.227396	0.0729558	1	0.859374	1.03076e-10	9.21698e-08	0.56825	1.17704e-05	0.0046064
Samd14	-0.388102	0.296837	0.791246	1.11009	0.0873705	1	0.072913	0.903593	1	3.21058	1.49972e-05	0.00495077	0.351889	0.487244	1
Samd4	-8.67705	5.08176e-24	1.36322e-20	-0.724656	0.271751	1	-5.94273	5.6838e-08	4.26922e-05	-5.31174	1.46718e-11	1.5306e-08	-3.53423	8.99568e-13	1.12614e-09
Scd1	0.865957	0.0191207	0.351119	-1.63418	1.67705e-06	0.000807476	-0.645863	0.0637562	1	-0.692985	0.0568924	0.767825	0.113171	0.757776	1
Sdc3	0.419799	0.2741	0.779972	0.835775	0.0268171	0.813524	0.683307	0.0771123	1	1.65431	3.7426e-05	0.010981	1.46127	0.000128155	0.0348767
Sel1l	0.383038	2.60786e-06	0.00125565	-0.0498375	0.536373	1	-0.0223463	0.781164	1	0.0789791	0.332654	0.979995	0.0295536	0.719399	1
Sema6d	0.479942	0.46475	0.933476	-0.596881	0.356393	1	0.247313	0.752825	1	4.07517	0.000169893	0.0312769	1.05867	0.122612	1
Serf2	-0.0626948	0.688852	1	0.674314	2.43557e-05	0.00831549	-0.206798	0.187739	1	-0.0517647	0.740291	1	-0.0416982	0.792516	1
Sirpa	-0.180759	0.726765	1	1.27236	0.0103289	0.551014	1.09237	0.0409758	1	2.29176	5.0318e-05	0.0134982	1.78257	0.000500049	0.0877562
Slc12a2	0.627471	4.38383e-05	0.0101629	0.0406436	0.7663	1	-0.0174514	0.906057	1	0.184046	0.260195	0.946485	0.0565019	0.728238	1
Slc27a6	4.29968	2.48332e-08	2.22056e-05	2.70683	0.00463461	0.38285	3.59279	0.00152275	0.277614	4.4279	1.23414e-06	0.000565236	7.14411	1.14944e-07	7.44285e-05
Slc29a4	4.68534	0.000367966	0.0429172	-0.0786547	0.847536	1	-0.0790032	0.78297	1	-0.0274591	0.923584	1	-0.336148	0.283862	1
Slc40a1	-0.124131	0.806749	1	1.35106	0.0105645	0.557862	2.05908	0.000190635	0.0667193	3.04941	7.0894e-08	4.43749e-05	1.92102	0.000222753	0.0480789
Slc45a3	-0.559043	0.334037	0.830298	3.46383	6.78962e-05	0.0181766	0.712984	0.3248	1	1.33746	0.0739349	0.81873	0.962543	0.121122	1
Slc4a5	-5.49452	0.000293553	0.0364764	0.0468846	0.955213	1	-0.685775	0.480894	1	1.42141	0.246451	0.946485	-0.516251	0.61431	1
Slc9a7	0.752454	4.67521e-06	0.00190866	-0.00464729	0.974573	1	0.0854415	0.483773	1	0.103587	0.369362	1	0.0144343	0.908083	1
Slfn8	0.438375	0.000215052	0.0309063	0.26811	0.0983198	1	0.242716	0.0557565	1	0.286206	0.0160651	0.513918	0.179436	0.133786	1
Smpdl3b	2.77962	6.62848e-05	0.0129656	-0.27032	0.108928	1	-0.092687	0.568398	1	0.02954	0.853658	1	-0.25252	0.133549	1
Snord33	3.12464	4.77723e-06	0.00190866	-0.0122173	0.979389	1	0.275489	0.596096	1	0.328952	0.578068	1	-0.741122	0.187451	1
Snord53	2.07898	0.00029699	0.0364764	0.0149294	0.974828	1	-0.134871	0.832034	1	0.936685	0.0855658	0.83511	0.027309	0.955621	1
Snord73a	3.52247	5.28571e-05	0.0113473	0.184493	0.75059	1	-0.272494	0.675018	1	0.009546	0.987621	1	0.319391	0.579914	1
Sort1	-0.0277395	0.952206	1	0.492721	0.281452	1	0.132002	0.806314	1	4.46143	1.94233e-08	1.45892e-05	1.9181	7.92472e-05	0.0243952
Spaca6	5.40087	0.000128955	0.0216206	-0.00356882	0.997439	1	-0.247066	0.815135	1	1.63902	0.151718	0.897591	-1.47218	0.215339	1
Spag5	-0.834107	1.33231e-05	0.00438916	-0.0239203	0.875699	1	0.0813068	0.594967	1	-0.0776373	0.643497	1	-0.0313835	0.866426	1
Spib	0.0926732	0.837649	1	-1.76906	4.85606e-05	0.0154554	-1.2434	0.0150959	0.993759	-0.25684	0.606684	1	-0.218548	0.621649	1
Spink13	5.83221	0.000245518	0.032931	0	1	1	4.246	0.0106358	0.900894	0	1	1	2.05501	0.258455	1
Spint1	2.84733	0.0125038	0.299575	0.0749674	0.893661	1	-0.682809	0.284587	1	4.98402	0.000271975	0.0460103	-2.00908	0.0202158	0.873242
Ssbp2	0.771436	2.37951e-06	0.00117586	0.727489	0.00180758	0.229343	0.865741	3.72561e-05	0.0179383	0.260764	0.146286	0.891216	0.729821	2.91541e-05	0.0103293
St3gal6	0.683727	4.80098e-09	6.01018e-06	0.228057	0.0751002	1	0.367743	0.000506171	0.133296	0.0352858	0.725292	1	0.0434336	0.670589	1
Stat1	0.475065	2.15906e-05	0.0059932	0.113005	0.316896	1	-0.0254067	0.821117	1	0.0958783	0.392313	1	0.00668931	0.952993	1
Sumf2	0.318195	0.041139	0.459803	0.726246	2.9118e-06	0.00130185	0.553784	0.000377913	0.110882	0.347592	0.027829	0.628092	0.429193	0.0103151	0.616668
Sv2c	-1.19704	0.0471684	0.476331	2.35652	9.89387e-07	0.000502127	2.83721	4.53134e-08	3.5454e-05	3.4418	1.4095e-07	8.02048e-05	2.48926	2.19674e-05	0.00793276
Syce1l	-5.42651	0.000234024	0.0323076	-2.66746	0.109417	1	-0.152115	0.873111	1	2.91419	0.018666	0.538417	0.957106	0.327689	1
Tef	-0.272931	0.0171582	0.338086	-0.787494	1.1823e-08	1.00914e-05	-0.399109	0.00344812	0.498068	-0.396104	0.000466908	0.0675685	-0.36312	0.00145828	0.182911
Tex11	-1.56536	0.233904	0.753374	-6.92558	2.81104e-08	2.1994e-05	0	1	1	1.82622	0.245811	0.946485	-6.28355	4.81552e-06	0.00205513
Tfe3	-0.522779	0.000588934	0.057677	-0.813414	7.11947e-08	4.95146e-05	-0.872498	5.6355e-09	4.81016e-06	-0.758825	4.56856e-07	0.00024511	-0.93339	6.81849e-10	6.71374e-07
Tg	1.57441	0.000150939	0.023818	0.0936805	0.75015	1	0.113858	0.7311	1	0.625723	0.094499	0.863925	0.0104892	0.976898	1
Tgm2	-0.563744	0.344068	0.840768	1.50227	0.00966255	0.533657	1.46709	0.0197126	1	2.56361	0.00013938	0.0272633	2.28257	0.000153695	0.0390011
Thy1	0.305239	0.0212594	0.360872	0.727007	4.9315e-08	3.70415e-05	0.26824	0.0426725	1	0.153789	0.244706	0.946485	0.3211	0.0154097	0.758156
Tlcd2	-1.3784	3.17432e-07	0.000229259	-0.0698431	0.70859	1	-0.0300227	0.869942	1	-0.226507	0.25542	0.946485	-0.143066	0.562412	1
Tmem181c-ps	-0.701712	0.00319814	0.157624	-0.785855	0.00125439	0.175783	-0.710335	0.0017244	0.308389	-1.38974	2.25739e-09	1.76622e-06	-1.2837	1.44473e-08	1.08517e-05
Tmem26	0.663763	0.527938	0.970472	1.48504	0.0582627	1	3.24773	0.00144023	0.269397	5.37336	0.000135667	0.0271027	1.10995	0.134579	1
Tns3	0.191324	0.708706	1	0.873775	0.102134	1	1.64331	0.022528	1	4.54691	2.92713e-06	0.0012427	1.63181	0.00364059	0.357586
Tomm20	-0.308499	0.211976	0.727693	-0.154029	0.532168	1	0.0486628	0.843642	1	-0.980775	8.27261e-05	0.018716	-0.262362	0.288638	1
Trat1	-0.0638147	0.803358	1	5.25296	2.25437e-05	0.00825663	0.27078	0.675285	1	0.281787	0.455462	1	-1.08508	0.124747	1
Treml4	0.165214	0.777694	1	2.13273	0.000647807	0.112634	2.11348	0.00434675	0.566828	2.25744	0.00303406	0.223153	2.27224	0.000197622	0.0447103
Trf	0.207938	0.706068	1	1.86568	0.00110238	0.159234	1.86429	0.00179602	0.318167	2.99647	1.04855e-06	0.000504864	2.18238	0.000117544	0.033443
Trmt112	-0.0439897	0.722772	1	0.0424888	0.729819	1	0.545525	1.29672e-05	0.0069571	0.0340422	0.784513	1	-0.190299	0.131586	1
Trp53tg5	0.718066	0.129194	0.612444	-0.30799	0.73932	1	0.298044	0.624079	1	-1.97069	5.2249e-05	0.0138188	-0.200196	0.640324	1
Tspyl3	-0.385406	0.0264193	0.398969	0.169247	0.347386	1	-0.693256	8.14317e-05	0.0339805	0.017628	0.918737	1	-0.464045	0.0106044	0.623601
Tubb3	-1.0252	7.8767e-05	0.0145009	0.0460052	0.840661	1	0.0475914	0.835853	1	-0.812687	0.00538754	0.305695	-0.137339	0.666788	1
Tyrobp	-0.0666665	0.818217	1	0.939891	0.00165987	0.217965	0.851952	0.0228837	1	0.035105	0.912928	1	1.14503	0.000233176	0.0497565
Ufsp1	-3.10565	0.000254905	0.0337085	1.18201	0.0895351	1	0.144354	0.842351	1	0.702259	0.38471	1	0.119939	0.88701	1
Vcam1	0.56343	0.297729	0.792327	0.984441	0.061292	1	2.02635	0.000310998	0.0957363	2.90255	4.8908e-07	0.000255109	1.90018	0.000384214	0.07362
Vsig10l	1.27763	0.000293215	0.0364764	-0.37322	0.220364	1	-0.0148876	0.943233	1	0.0205092	0.920966	1	-0.024605	0.910586	1
Wdfy3	-0.386594	0.513725	0.964551	1.36365	0.0359936	0.896403	1.94146	0.0199396	1	3.14794	4.80733e-05	0.0131607	2.70759	9.21903e-05	0.0274786
Wnt2b	-0.843794	0.161517	0.647964	-0.1421	0.826612	1	1.11373	0.130702	1	5.55163	1.50279e-05	0.00495077	-0.0797547	0.891443	1
Xkrx	0.191211	0.375115	0.868333	-2.60133	6.30455e-05	0.0179374	0.656503	0.298063	1	0.916832	0.321901	0.969143	-0.194015	0.726478	1
Xylt1	0.71191	6.95094e-06	0.00266377	-0.165869	0.280187	1	-0.113472	0.392012	1	0.095699	0.391627	1	-0.0201748	0.864751	1
Zbed6	0.451597	0.00041702	0.0470914	-0.216427	0.092988	1	-0.0844485	0.506163	1	0.100376	0.427902	1	0.015781	0.901835	1
Zdhhc2	-1.37601	4.38562e-06	0.001906	-0.107779	0.519777	1	-0.0332206	0.842147	1	-0.417538	0.0131837	0.477644	-0.175962	0.310272	1
Zfp791	-4.11547	4.7292e-06	0.00190866	-0.397746	0.641983	1	-2.62775	0.00348088	0.498961	-2.2816	0.00962179	0.414155	-2.25504	0.00333512	0.337298
Zfp827	-0.48908	8.00802e-05	0.0145995	-0.183628	0.123932	1	-0.113214	0.356711	1	-0.229994	0.05068	0.752104	-0.233323	0.0413678	1
Zfp947	-2.58491	1.3864e-05	0.0044886	0.299233	0.605659	1	-0.821824	0.152812	1	1.07773	0.0736699	0.81843	-0.721614	0.223385	1
Zhx2	2.71079	5.5904e-43	2.62441e-39	3.80266	4.10188e-33	2.5675e-29	2.62568	2.98435e-29	1.1208e-25	3.32443	3.6319e-56	2.27333e-52	3.40406	3.60789e-56	2.2583e-52
Zxda	2.37409	0.00021561	0.0309063	0.220126	0.720985	1	0.31791	0.605316	1	2.7217	2.56601e-05	0.00777171	-0.0683857	0.911197	1
