## Supplemental Table 2 for "Adrenergic signaling controls early transcriptional programs during CD8^+^ T cell responses to viral infection"

### Sheet: Description
						Table S2
	Description of the contents of this file
	KEGG analysis of differentially expressed genes between WT and Adrb2-/- cells at each timepoint
	This KEGG analysis lists the defined pathways and the genes that contribute to those pathways, which were differentially expressed
	between WT and Adrb2-/- cells at each timepoint following infection. Graphical representation of the top 5 pathways in Fig. 2B are caclulated
	based on p values.

### Sheet: Day 0
Day 0
210 genes excluded from significant pathways
Term	Count	%	PValue	Genes	List Total	Pop Hits	Pop Total	Fold Enrichment	Bonferroni	FDR
mmu05145:Toxoplasmosis	6	2.42915	0.00566853	STAT1, ALOX5, IL10RA, IGTP, PPIF, IRGM1	85	105	7691	5.17042	0.571307	0.84461
mmu00360:Phenylalanine metabolism	3	1.21457	0.0257053	AOC3, DDC, MAOA	85	23	7691	11.802	0.979353	1
mmu04710:Circadian rhythm	3	1.21457	0.0446749	PER2, CRY1, FBXL3	85	31	7691	8.75636	0.998897	1
mmu04060:Cytokine-cytokine receptor interaction	7	2.83401	0.048426	TNFSF18, CX3CR1, CCL24, CSF3R, FASL, IL10RA, CCL28	85	242	7691	2.61726	0.999386	1
mmu04726:Serotonergic synapse	5	2.02429	0.0559337	GNG3, DDC, MAOA, KCNJ9, ALOX5	85	132	7691	3.42736	0.999811	1
mmu00350:Tyrosine metabolism	3	1.21457	0.067345	AOC3, DDC, MAOA	85	39	7691	6.96018	0.999969	1
mmu00260:Glycine, serine and threonine metabolism	3	1.21457	0.0704009	AOC3, MAOA, GCAT	85	40	7691	6.78618	0.999981	1
mmu00590:Arachidonic acid metabolism	4	1.61943	0.0731404	CYP4F18, ALOX5, GGT1, CBR3	85	89	7691	4.06662	0.999988	1
mmu01100:Metabolic pathways	20	8.09717	0.0887219	AOC3, ISYNA1, AHCYL2, DDC, ACAA2, MAOA, XYLT1, ACACB, AK8, CYP4F18, GMDS, ALOX5, B3GALT2, ST3GAL6, CHPT1, BCAT1, GGT1, POLE, ARSB, CBR3	85	1269	7691	1.42604	0.999999	1
Graphing	1/Pvalue
mmu05145:Toxoplasmosis	176.413
mmu00360:Phenylalanine metabolism	38.9024
mmu04710:Circadian rhythm	22.3839
mmu04060:Cytokine-cytokine receptor interaction	20.6501
mmu04726:Serotonergic synapse	17.8783

### Sheet: Day 4
Day 4
81 genes excluded from significant pathways
Term	Count	%	PValue	Genes	List Total	Pop Hits	Pop Total	Fold Enrichment	Bonferroni	FDR
mmu04662:B cell receptor signaling pathway	8	7.84314	2.41628e-07	CD79B, CD79A, CD72, CD19, BLNK, BTK, CD22, RASGRP3	50	70	7691	17.5794	2.46458e-05	2.46461e-05
mmu05340:Primary immunodeficiency	5	4.90196	5.86022e-05	CD79A, CD19, BLNK, BTK, AICDA	50	34	7691	22.6206	0.00595977	0.00298871
mmu04640:Hematopoietic cell lineage	5	4.90196	0.00201641	CD1D1, CD19, FCER2A, MS4A1, CD22	50	85	7691	9.04824	0.18607	0.0597521
mmu04672:Intestinal immune network for IgA production	4	3.92157	0.00234322	H2-DMB2, H2-OB, CCL28, AICDA	50	42	7691	14.6495	0.212812	0.0597521
mmu05202:Transcriptional misregulation in cancer	4	3.92157	0.0873605	MEF2C, SLC45A3, TFE3, PAX5	50	165	7691	3.72897	0.999911	1
mmu05323:Rheumatoid arthritis	3	2.94118	0.0957948	H2-DMB2, CCL5, H2-OB	50	82	7691	5.62756	0.999965	1
mmu04612:Antigen processing and presentation	3	2.94118	0.0957948	H2-DMB2, NFYC, H2-OB	50	82	7691	5.62756	0.999965	1
Graphing	1/Pvalue
mmu04662:B cell receptor signaling pathway	4.13859e+06
mmu05340:Primary immunodeficiency	17064.2
mmu04640:Hematopoietic cell lineage	495.932
mmu04672:Intestinal immune network for IgA production	426.763
mmu05202:Transcriptional misregulation in cancer	11.4468

### Sheet: Day 5
Day 5
50 genes excluded from significant pathways
Term	Count	%	PValue	Genes	List Total	Pop Hits	Pop Total	Fold Enrichment	Bonferroni	FDR
mmu05020:Prion diseases	3	4.83871	0.00629431	C1QA, C6, C1QC	29	33	7691	24.1097	0.528289	0.420145
mmu05143:African trypanosomiasis	3	4.83871	0.00706126	PRKCG, VCAM1, F2RL1	29	35	7691	22.732	0.569699	0.420145
mmu04610:Complement and coagulation cascades	3	4.83871	0.0308626	C1QA, C6, C1QC	29	76	7691	10.4687	0.97602	1
mmu04972:Pancreatic secretion	3	4.83871	0.0508233	PRKCG, PLA2G5, ATP1B1	29	100	7691	7.95621	0.997985	1
mmu05166:HTLV-I infection	4	6.45161	0.0774348	VCAM1, IL2RA, CDC26, WNT16	29	276	7691	3.84358	0.999932	1
mmu04310:Wnt signaling pathway	3	4.83871	0.0925837	PRKCG, BAMBI, WNT16	29	141	7691	5.6427	0.99999	1
mmu05322:Systemic lupus erythematosus	3	4.83871	0.0993448	C1QA, C6, C1QC	29	147	7691	5.41239	0.999996	1
Graphing	1/Pvalue
mmu05020:Prion diseases	158.874
mmu05143:African trypanosomiasis	141.618
mmu04610:Complement and coagulation cascades	32.4016
mmu04972:Pancreatic secretion	19.676
mmu05166:HTLV-I infection	12.9141

### Sheet: Day 7
Day 7
128 genes excluded from significant pathways
Term	Count	%	PValue	Genes	List Total	Pop Hits	Pop Total	Fold Enrichment	Bonferroni	FDR
mmu05020:Prion diseases	4	2.58065	0.00311014	C1QB, C1QA, C6, C1QC	70	33	7691	13.3177	0.35946	0.24998
mmu05202:Transcriptional misregulation in cancer	7	4.51613	0.00349622	CSF1R, MEF2C, SPINT1, TFE3, PAX5, MET, PTK2	70	165	7691	4.66121	0.393976	0.24998
mmu05200:Pathways in cancer	9	5.80645	0.0243023	PRKCG, CSF1R, TCF7L2, WNT2B, DAPK1, CDH1, MSH3, MET, PTK2	70	395	7691	2.5034	0.970346	0.959267
mmu04610:Complement and coagulation cascades	4	2.58065	0.0305067	C1QB, C1QA, C6, C1QC	70	76	7691	5.78271	0.98809	0.959267
mmu05143:African trypanosomiasis	3	1.93548	0.039024	PRKCG, VCAM1, F2RL1	70	35	7691	9.41755	0.996628	0.959267
mmu04978:Mineral absorption	3	1.93548	0.0475052	SLC40A1, TRF, ATP1B1	70	39	7691	8.45165	0.999051	0.959267
mmu04960:Aldosterone-regulated sodium reabsorption	3	1.93548	0.049722	PRKCG, NEDD4L, ATP1B1	70	40	7691	8.24036	0.99932	0.959267
mmu04014:Ras signaling pathway	6	3.87097	0.0540793	PRKCG, CSF1R, PLA2G2D, RASGRF2, PLA2G5, MET	70	229	7691	2.87873	0.999647	0.959267
mmu04972:Pancreatic secretion	4	2.58065	0.0603807	PRKCG, PLA2G2D, PLA2G5, ATP1B1	70	100	7691	4.39486	0.999864	0.959267
mmu05144:Malaria	3	1.93548	0.0687185	VCAM1, LRP1, MET	70	48	7691	6.86696	0.999962	0.959267
mmu05150:Staphylococcus aureus infection	3	1.93548	0.0737897	C1QB, C1QA, C1QC	70	50	7691	6.59229	0.999983	0.959267
Graphing	1/Pvalue
mmu05020:Prion diseases	321.528
mmu05202:Transcriptional misregulation in cancer	286.023
mmu05200:Pathways in cancer	41.1484
mmu04610:Complement and coagulation cascades	32.7796
mmu05143:African trypanosomiasis	25.6252

### Sheet: Day 12
Day 12
88 genes excluded from significant pathways
Term	Count	%	PValue	Genes	List Total	Pop Hits	Pop Total	Fold Enrichment	Bonferroni	FDR
mmu04978:Mineral absorption	4	3.7037	0.00263619	SLC40A1, HMOX1, TRF, ATP1B1	56	39	7691	14.0861	0.312596	0.374338
mmu04710:Circadian rhythm	3	2.77778	0.0204497	PER2, PER3, FBXL3	56	31	7691	13.2909	0.946814	0.815049
mmu05020:Prion diseases	3	2.77778	0.0230105	C1QB, C1QA, C1QC	56	33	7691	12.4854	0.963325	0.815049
mmu05143:African trypanosomiasis	3	2.77778	0.0256963	PRKCG, VCAM1, F2RL1	56	35	7691	11.7719	0.975192	0.815049
mmu04060:Cytokine-cytokine receptor interaction	6	5.55556	0.0286989	CSF1R, IL2RA, IL10RA, CSF2RB, CCL28, CCR3	56	242	7691	3.40511	0.983995	0.815049
mmu05150:Staphylococcus aureus infection	3	2.77778	0.0494402	C1QB, C1QA, C1QC	56	50	7691	8.24036	0.999253	1
mmu04971:Gastric acid secretion	3	2.77778	0.093496	PRKCG, KCNJ10, ATP1B1	56	72	7691	5.72247	0.999999	1
mmu05133:Pertussis	3	2.77778	0.0979263	C1QB, C1QA, C1QC	56	74	7691	5.56781	1	1
Graphing	1/Pvalue
mmu04978:Mineral absorption	379.336
mmu04710:Circadian rhythm	48.9004
mmu05020:Prion diseases	43.4585
mmu05143:African trypanosomiasis	38.9162
mmu04060:Cytokine-cytokine receptor interaction	34.8445

### Sheet: All time points
All time points
376 genes excluded from significant pathways
Term	Count	%	PValue	Genes	List Total	Pop Hits	Pop Total	Fold Enrichment	Bonferroni	FDR
mmu05340:Primary immunodeficiency	7	1.48305	0.000193415	CD79A, CD19, BLNK, BTK, TAP1, CD8B1, AICDA	198	34	7691	7.99718	0.041848	0.0423578
mmu04662:B cell receptor signaling pathway	9	1.90678	0.000389073	CD79B, CD79A, CD72, CD19, BLNK, BTK, MALT1, CD22, RASGRP3	198	70	7691	4.99416	0.0824075	0.0426035
mmu05145:Toxoplasmosis	10	2.11864	0.00142362	MAP2K3, H2-DMB2, STAT1, ALOX5, IL10RA, IGTP, PPIF, H2-OB, IRGM1, CCR5	198	105	7691	3.69937	0.270097	0.0783131
mmu04640:Hematopoietic cell lineage	9	1.90678	0.00143038	CSF1R, CD1D1, CSF3R, IL2RA, CD19, CD8B1, FCER2A, MS4A1, CD22	198	85	7691	4.11283	0.271188	0.0783131
mmu05202:Transcriptional misregulation in cancer	12	2.54237	0.00333407	PER2, CSF1R, HIST2H3B, MEF2C, SLC45A3, JUP, SPINT1, TFE3, PAX5, WNT16, MET, PTK2	198	165	7691	2.82498	0.52196	0.146032
mmu05020:Prion diseases	5	1.05932	0.0095541	C1QB, C1QA, C6, CCL5, C1QC	198	33	7691	5.88537	0.880161	0.348725
mmu04612:Antigen processing and presentation	7	1.48305	0.0183042	H2-DMB2, HSP90AA1, NFYC, H2-OB, TAP1, CD8B1, IFI30	198	82	7691	3.3159	0.983138	0.488887
mmu00260:Glycine, serine and threonine metabolism	5	1.05932	0.0185819	AOC3, GATM, MAOA, CHDH, GCAT	198	40	7691	4.85543	0.98416	0.488887
mmu04060:Cytokine-cytokine receptor interaction	13	2.75424	0.0214391	TNFSF18, CX3CR1, CSF1R, CCL24, CSF3R, IL10RA, CSF2RB, FASL, CCL5, IL2RA, CCR5, CCL28, CCR3	198	242	7691	2.08663	0.991684	0.488887
mmu04514:Cell adhesion molecules (CAMs)	10	2.11864	0.0231215	H2-DMB2, VCAM1, CLDN15, CDH1, SDC3, H2-OB, CD8B1, PDCD1, MPZL1, CD22	198	162	7691	2.39774	0.994315	0.488887
mmu05200:Pathways in cancer	18	3.81356	0.0245559	PRKCG, TCF7L2, CSF1R, HSP90AA1, WNT2B, CSF3R, JUP, DAPK1, STAT1, WNT16, PTK2, RASGRP3, FGF7, GNG3, FASL, CDH1, MSH3, MET	198	395	7691	1.77008	0.995891	0.488887
mmu05150:Staphylococcus aureus infection	5	1.05932	0.0384916	C1QB, C1QA, H2-DMB2, H2-OB, C1QC	198	50	7691	3.88434	0.999829	0.688004
mmu04380:Osteoclast differentiation	8	1.69492	0.0426844	CSF1R, TYROBP, STAT1, BLNK, BTK, SIRPA, PIRB, LILRA5	198	126	7691	2.46625	0.999935	0.688004
mmu04710:Circadian rhythm	4	0.847458	0.043982	PER2, PER3, CRY1, FBXL3	198	31	7691	5.01206	0.999952	0.688004
mmu04360:Axon guidance	8	1.69492	0.0474499	SEMA4A, SEMA6D, SLIT1, PLXNB2, SEMA3F, EPHB2, MET, PTK2	198	129	7691	2.4089	0.999978	0.692768
mmu05143:African trypanosomiasis	4	0.847458	0.0595001	PRKCG, VCAM1, FASL, F2RL1	198	35	7691	4.43925	0.999999	0.814407
mmu04978:Mineral absorption	4	0.847458	0.0772242	SLC40A1, HMOX1, TRF, ATP1B1	198	39	7691	3.98394	1	0.944835
mmu00590:Arachidonic acid metabolism	6	1.27119	0.0776577	PLA2G2D, CYP4F18, ALOX5, PLA2G5, GGT1, CBR3	198	89	7691	2.61866	1	0.944835
mmu05322:Systemic lupus erythematosus	8	1.69492	0.0830396	C1QB, C1QA, H2-DMB2, HIST2H3B, C6, H2AFJ, H2-OB, C1QC	198	147	7691	2.11393	1	0.957141
mmu04672:Intestinal immune network for IgA production	4	0.847458	0.0918554	H2-DMB2, H2-OB, CCL28, AICDA	198	42	7691	3.69937	1	0.995455
Graphing	1/Pvalue
mmu05340:Primary immunodeficiency	5170.24
mmu04662:B cell receptor signaling pathway	2570.21
mmu05145:Toxoplasmosis	702.435
mmu04640:Hematopoietic cell lineage	699.116
mmu05202:Transcriptional misregulation in cancer	299.934
