## Supplemental Table 7 for "Adrenergic signaling controls early transcriptional programs during CD8^+^ T cell responses to viral infection"

### Sheet: Description
						Table S7
	Description of the contents of this file
	Table of transcriptional regulator (TR) prediction differences between Adrb2+/+ and Adrb2-/- models
	Descriptions of the values for each column
	Split timepoint:	0 = Transcription factor predicted to be regulating genes changing from pre-transfer to day 4
		1 = Transcription factor predicted to be regulating genes changing from day 4 to day 5
		2 = Transcription factor predicted to be regulating genes changing from day 5 to day 7
		3 = Transcription factor predicted to be regulating genes changing from day 7 to day 12
	DREM p value:	The significance of the transcription factor regulating genes in the specified model, at the specified timepoint split
	Differential p-value:	The significance of the transcription factor regulating genes differently between the models at the specificed timepoint split
	Differential score:	A higher score indicates a bigger difference between the models

### Sheet: SMARTS table
Transcription Factor	Model	Split timepoint	DREM p-value	Differential p-value	Differential score
MBD2	Adrb2+/+	0	9.39893e-06	0.001	1.37375
ZFP219	Adrb2+/+	0	6.22337e-05	0.306	0.696884
ZBTB33	Adrb2+/+	0	0.00129232	0.337	0.717728
NOTCH3	Adrb2+/+	0	4.53388e-13	0.339	0.685065
CBX3	Adrb2+/+	0	0.000376801	0.368	0.693401
PBRM1	Adrb2+/+	0	8.00157e-10	0.385	0.651775
CNBP	Adrb2+/+	0	6.74029e-29	0.443	0.63164
MXD4	Adrb2+/+	0	1.21298e-07	0.467	0.618167
HIVEP3	Adrb2+/+	0	2.99493e-05	0.477	0.538988
TEAD2	Adrb2+/+	0	1.17252e-09	0.5	0.604131
NFYB	Adrb2+/+	0	0.000458322	0.516	0.576419
CREB3L1	Adrb2+/+	0	4.73525e-10	0.522	0.528296
HMGN3	Adrb2+/+	0	3.53317e-05	0.61	0.546583
ZFP217	Adrb2+/+	0	3.68382e-09	0.66	0.502827
HIVEP1	Adrb2+/+	0	0.000505558	0.713	0.426864
KDM6B	Adrb2+/+	0	7.98464e-05	0.715	0.29901
CBX4	Adrb2+/+	0	9.66052e-12	0.739	0.473952
SP100	Adrb2+/+	0	6.20913e-05	0.741	0.550872
NR4A3	Adrb2+/+	0	2.15534e-05	0.744	0.411142
SREBF2	Adrb2+/+	0	3.57009e-05	0.748	0.454327
TAF1A	Adrb2+/+	0	6.75943e-36	0.763	0.548734
PFDN1	Adrb2+/+	0	7.69584e-05	0.768	0.465281
PRDM1	Adrb2+/+	0	3.29477e-20	0.775	0.454054
EED	Adrb2+/+	0	4.35541e-08	0.78	0.447238
MYEF2	Adrb2+/+	0	1.2607e-05	0.805	0.382772
YEATS4	Adrb2+/+	0	2.21922e-22	0.81	0.483416
MYC	Adrb2+/+	0	3.56736e-20	0.825	0.511192
GFI1	Adrb2+/+	0	0.000196187	0.829	0.32187
ZFP263	Adrb2+/+	0	4.87264e-08	0.837	0.358739
ATOH1	Adrb2+/+	0	2.34295e-17	0.841	0.397205
NPM1	Adrb2+/+	0	1.92047e-29	0.849	0.490651
HMGB1	Adrb2+/+	0	2.81241e-05	0.857	0.307224
SMARCB1	Adrb2+/+	0	7.20316e-06	0.867	0.324483
ILF3	Adrb2+/+	0	3.64628e-21	0.873	0.395873
MLL1	Adrb2+/+	0	2.12628e-11	0.882	0.358563
HIC1	Adrb2+/+	0	2.41823e-22	0.884	0.454823
PA2G4	Adrb2+/+	0	1.66733e-39	0.888	0.478226
NKRF	Adrb2+/+	0	7.14515e-33	0.892	0.462956
PKNOX1	Adrb2+/+	0	1.15555e-07	0.903	0.308825
HLX	Adrb2+/+	0	8.2462e-12	0.904	0.49485
ECSIT	Adrb2+/+	0	1.78839e-46	0.912	0.481307
TAF9	Adrb2+/+	0	2.3749e-54	0.914	0.490155
RCBTB1	Adrb2+/+	0	9.43866e-24	0.921	0.462883
PRMT5	Adrb2+/+	0	1.14952e-27	0.928	0.479174
RUVBL1	Adrb2+/+	0	3.94136e-80	0.933	0.480049
KAT2A	Adrb2+/+	0	2.71569e-29	0.942	0.460694
ZFP422	Adrb2+/+	0	2.0832e-08	0.946	0.3509
L3MBTL2	Adrb2+/+	0	5.89113e-40	0.947	0.439493
BAG1	Adrb2+/+	0	8.49753e-34	0.953	0.40168
CHURC1	Adrb2+/+	0	5.70705e-80	0.956	0.473346
MORF4L2	Adrb2+/+	0	1.44683e-55	0.958	0.459794
ENY2	Adrb2+/+	0	2.81885e-60	0.96	0.417453
BUD31	Adrb2+/+	0	8.71468e-19	0.965	0.348338
NFIL3	Adrb2+/+	0	3.00554e-09	0.971	0.143135
DPY30	Adrb2+/+	0	1.4176e-84	0.972	0.439473
TRIM28	Adrb2+/+	0	6.77232e-20	0.979	0.233456
NOLC1	Adrb2+/+	0	2.90002e-37	0.98	0.399181
FUS	Adrb2+/+	0	1.26671e-10	0.98	0.221321
PHF5A	Adrb2+/+	0	7.05497e-96	0.984	0.429555
RBBP7	Adrb2+/+	0	2.4732e-24	0.987	0.22343
FLI1	Adrb2+/+	0	2.85023e-15	0.988	0.367022
CHD3	Adrb2+/+	0	1.17493e-07	0.988	0.215928
E2F6	Adrb2+/+	0	1.26249e-62	0.99	0.381502
NFATC3	Adrb2+/+	0	1.20671e-22	0.991	0.347911
PRMT7	Adrb2+/+	0	2.01584e-83	0.992	0.414976
SAP18	Adrb2+/+	0	9.25518e-95	0.993	0.414948
PHB2	Adrb2+/+	0	1.98454e-61	0.995	0.337894
ZFP26	Adrb2+/+	0	4.2971e-17	0.995	0.225907
BRD8	Adrb2+/+	0	1.85813e-06	0.995	0.22535
RUVBL2	Adrb2+/+	0	1.84667e-57	0.996	0.356814
MTF2	Adrb2+/+	0	1.41259e-15	0.996	0.237877
COPS2	Adrb2+/+	0	2.35792e-29	0.997	0.338441
ELOF1	Adrb2+/+	0	1.73073e-43	0.997	0.327599
HAT1	Adrb2+/+	0	5.00039e-56	0.997	0.313142
FOXO4	Adrb2+/+	0	0.000215918	0.997	0.0228493
BRD7	Adrb2+/+	0	6.86352e-12	0.998	0.264357
SMARCC1	Adrb2+/+	0	2.50609e-29	0.998	0.243582
MAFF	Adrb2+/+	0	3.04528e-06	0.998	0.212331
FUBP1	Adrb2+/+	0	2.75837e-49	0.999	0.315227
NFKB2	Adrb2+/+	0	9.05552e-12	0.999	0.0893414
ACTL6A	Adrb2+/+	0	4.25109e-143	1	0.33751
NFATC1	Adrb2+/+	0	1.04057e-26	1	0.285163
ELK4	Adrb2+/+	0	1.68242e-17	1	0.188918
TAF2	Adrb2+/+	0	4.56104e-10	1	0.1601
PNN	Adrb2+/+	0	1.98589e-17	1	0.153351
SMARCA5	Adrb2+/+	0	2.29972e-22	1	0.146426
GATA1	Adrb2+/+	1	5.19612e-09	0.021	1.45475
NFE2	Adrb2+/+	1	7.33591e-05	0.034	1.16305
AFF4	Adrb2+/+	1	0.000401801	0.116	1.35619
HOXA7	Adrb2+/+	1	2.12406e-05	0.133	1.07496
HIF3A	Adrb2+/+	1	8.86931e-05	0.158	0.994951
HLF	Adrb2+/+	1	3.26168e-14	0.185	0.850183
PRDM5	Adrb2+/+	1	7.45666e-08	0.192	0.813036
ZEB2	Adrb2+/+	1	1.94059e-08	0.249	0.822436
HDAC5	Adrb2+/+	1	0.000133933	0.293	0.789203
FOXC2	Adrb2+/+	1	0.000133933	0.33	0.703366
ESR1	Adrb2+/+	1	8.86931e-05	0.349	0.727277
FOXD3	Adrb2+/+	1	0.000133933	0.354	0.677031
JUN	Adrb2+/+	1	8.46748e-05	0.357	0.507098
TSC22D1	Adrb2+/+	1	0.000126717	0.404	0.650962
GATA2	Adrb2+/+	1	2.92279e-13	0.421	0.636652
TOX	Adrb2+/+	1	2.62055e-07	0.45	0.629246
PBX1	Adrb2+/+	1	1.80137e-05	0.461	0.614639
TCF3	Adrb2+/+	1	1.49497e-05	0.472	0.559879
ZBTB16	Adrb2+/+	1	1.99873e-18	0.533	0.601087
NAB2	Adrb2+/+	1	4.85821e-05	0.579	0.517357
PATZ1	Adrb2+/+	1	0.000367282	0.685	0.421233
SOX4	Adrb2+/+	1	2.04255e-09	0.767	0.51295
MEIS1	Adrb2+/+	1	1.93785e-05	0.784	0.452091
ERG	Adrb2+/+	1	7.35883e-12	0.82	0.47879
AHR	Adrb2+/+	1	3.49285e-06	0.878	0.399403
CHD7	Adrb2+/+	1	9.1869e-07	0.915	0.436549
RCOR2	Adrb2+/+	1	1.44859e-09	0.927	0.410455
MYCN	Adrb2+/+	1	2.41222e-15	0.96	0.39935
SNAI2	Adrb2+/+	1	0.000133933	0.967	0.118777
EGR2	Adrb2+/+	1	6.02165e-09	0.97	0.281683
ETV1	Adrb2+/+	2	4.93167e-05	0	2.11033
NR1H3	Adrb2+/+	2	4.86083e-09	0	1.4425
GLIS2	Adrb2+/+	2	2.47106e-22	0.003	1.64305
AEBP1	Adrb2+/+	2	3.7191e-21	0.011	1.33249
VEZF1	Adrb2+/+	2	9.90702e-24	0.013	1.62033
MYNN	Adrb2+/+	2	3.02838e-14	0.019	1.02229
E2F4	Adrb2+/+	2	8.42613e-21	0.028	1.23952
HDAC10	Adrb2+/+	2	0.000112664	0.029	1.28772
TAF4B	Adrb2+/+	2	1.08444e-18	0.031	1.12061
MLXIP	Adrb2+/+	2	9.7619e-14	0.045	1.61431
NPAS2	Adrb2+/+	2	0.000125837	0.077	1.09567
SMYD3	Adrb2+/+	2	3.62106e-13	0.124	0.822141
POU2AF1	Adrb2+/+	2	4.56784e-11	0.133	0.771171
TRP73	Adrb2+/+	2	5.19565e-15	0.136	0.830725
ATF6B	Adrb2+/+	2	0.000216075	0.15	1.08097
CBX2	Adrb2+/+	2	7.77623e-23	0.246	0.752532
GATA6	Adrb2+/+	2	6.96787e-05	0.247	0.755642
RLF	Adrb2+/+	2	3.23647e-08	0.248	0.820242
CREB3L2	Adrb2+/+	2	0.000224544	0.251	0.816921
RARG	Adrb2+/+	2	4.2822e-05	0.267	0.733373
ARID1B	Adrb2+/+	2	2.88202e-12	0.275	0.765097
CCNT2	Adrb2+/+	2	9.13897e-05	0.297	0.754845
ASCC1	Adrb2+/+	2	5.68507e-14	0.314	0.689891
AR	Adrb2+/+	2	2.27309e-05	0.325	0.706144
PHTF1	Adrb2+/+	2	2.2493e-06	0.345	0.687425
LZTR1	Adrb2+/+	2	2.79133e-09	0.358	0.668175
ZFP187	Adrb2+/+	2	8.5657e-10	0.364	0.683137
BCL6	Adrb2+/+	2	0.000698079	0.393	0.674626
ARID1A	Adrb2+/+	2	2.42943e-15	0.397	0.640988
POU2F1	Adrb2+/+	2	2.62357e-05	0.502	0.580982
HDAC1	Adrb2+/+	2	2.25153e-05	0.523	0.5478
TFDP1	Adrb2+/+	2	0.000732167	0.526	0.518675
MITF	Adrb2+/+	2	1.77079e-10	0.539	0.605895
RUNX3	Adrb2+/+	2	3.75379e-13	0.56	0.591932
TCFE2A	Adrb2+/+	2	8.49706e-05	0.576	0.551737
XBP1	Adrb2+/+	2	2.37947e-19	0.588	0.597076
NCOA5	Adrb2+/+	2	9.4481e-05	0.629	0.388155
ARNTL	Adrb2+/+	2	3.6509e-05	0.643	0.519293
MYB	Adrb2+/+	2	2.62808e-06	0.67	0.448285
TCF7L2	Adrb2+/+	2	0.00022838	0.671	0.448317
HDAC6	Adrb2+/+	2	9.75135e-12	0.681	0.509391
KDM2B	Adrb2+/+	2	9.61529e-07	0.683	0.449007
BHLHE41	Adrb2+/+	2	2.7475e-06	0.686	0.554243
HDAC2	Adrb2+/+	2	3.10793e-09	0.69	0.485372
TCFEC	Adrb2+/+	2	1.28086e-07	0.704	0.490075
BACH1	Adrb2+/+	2	1.3678e-22	0.746	0.561107
ARID4B	Adrb2+/+	2	3.26305e-16	0.765	0.48262
ZMYND11	Adrb2+/+	2	0.000564558	0.774	0.35528
CHD9	Adrb2+/+	2	8.5569e-09	0.781	0.416703
ARID5B	Adrb2+/+	2	2.69225e-13	0.785	0.421133
CREBL2	Adrb2+/+	2	5.9553e-10	0.794	0.480652
NR2C1	Adrb2+/+	2	6.15197e-07	0.8	0.373894
KLF15	Adrb2+/+	2	4.28066e-08	0.802	0.432082
RFX5	Adrb2+/+	2	8.07027e-06	0.805	0.501568
ATF2	Adrb2+/+	2	2.62357e-05	0.811	0.373565
LMO4	Adrb2+/+	2	8.13241e-10	0.823	0.418523
SMAD2	Adrb2+/+	2	3.6246e-13	0.85	0.445746
NR1D2	Adrb2+/+	2	0.00088528	0.855	0.133291
ITGB3BP	Adrb2+/+	2	5.24894e-05	0.86	0.32509
THRA	Adrb2+/+	2	3.4823e-15	0.863	0.467353
CREB3	Adrb2+/+	2	2.61686e-16	0.868	0.488084
IKZF1	Adrb2+/+	2	1.16716e-09	0.868	0.467572
NFATC4	Adrb2+/+	2	2.00008e-07	0.871	0.362267
HDAC3	Adrb2+/+	2	6.60044e-09	0.873	0.399278
FOXN2	Adrb2+/+	2	7.44783e-07	0.889	0.40453
ZFHX3	Adrb2+/+	2	8.09478e-09	0.9	0.378172
HIF1A	Adrb2+/+	2	0.000125837	0.925	0.328026
TFDP2	Adrb2+/+	2	2.05226e-11	0.93	0.429158
NFAT5	Adrb2+/+	2	5.2926e-12	0.93	0.285544
NCOA4	Adrb2+/+	2	1.99934e-05	0.938	0.40615
ASH2L	Adrb2+/+	2	0.00022838	0.941	0.165249
SMAD5	Adrb2+/+	2	9.9576e-11	0.949	0.252619
AEBP2	Adrb2+/+	2	4.90632e-07	0.95	0.387604
REL	Adrb2+/+	2	1.05748e-11	0.95	0.307976
SATB1	Adrb2+/+	2	5.06707e-19	0.956	0.431414
DTX1	Adrb2+/+	2	3.00276e-06	0.964	0.334318
INSM1	Adrb2+/+	2	5.6833e-15	0.97	0.464536
RBL2	Adrb2+/+	2	0.000144024	0.971	0.322941
TBX6	Adrb2+/+	2	8.8129e-09	0.972	0.32287
CEBPG	Adrb2+/+	2	7.34219e-10	0.974	0.353267
CARF	Adrb2+/+	2	5.60833e-05	0.976	0.170957
SMARCA2	Adrb2+/+	2	1.75891e-11	0.979	0.153748
KDM5A	Adrb2+/+	2	4.55484e-14	0.983	0.298956
CBX1	Adrb2+/+	2	7.18443e-12	0.983	0.19958
HLTF	Adrb2+/+	2	1.5109e-19	0.987	0.381038
DNMT1	Adrb2+/+	2	8.31906e-21	0.987	0.269939
MLL5	Adrb2+/+	2	3.34074e-13	0.988	0.263384
CLOCK	Adrb2+/+	2	1.45413e-09	0.989	0.243121
HSF2	Adrb2+/+	2	0.000328509	0.99	0.375031
STAT6	Adrb2+/+	2	1.31043e-16	0.991	0.349717
SUV39H1	Adrb2+/+	2	1.37091e-21	0.993	0.259637
TCFEB	Adrb2+/+	2	0.000379113	0.993	0.213414
CTBP2	Adrb2+/+	2	9.08243e-17	0.994	0.420849
HDAC7	Adrb2+/+	2	7.69231e-16	0.994	0.349658
HBP1	Adrb2+/+	2	2.99373e-11	0.996	0.226745
WHSC1L1	Adrb2+/+	2	1.71599e-18	0.997	0.276758
ZFP715	Adrb2+/+	2	2.62357e-05	0.998	0.0955141
NAB1	Adrb2+/+	2	1.83069e-34	0.999	0.339981
RELB	Adrb2+/+	2	5.06413e-14	0.999	0.333266
MEF2A	Adrb2+/+	2	9.72886e-08	0.999	0.205717
CEBPZ	Adrb2+/+	3	0.000248048	0.017	2.5299
IRF3	Adrb2+/+	3	6.1681e-05	0.129	1.14722
AHCTF1	Adrb2+/+	3	3.08582e-06	0.205	0.883717
ETV5	Adrb2+/+	3	0.000126092	0.249	0.785904
STAT5A	Adrb2+/+	3	3.78764e-06	0.377	0.639761
ZFP238	Adrb2+/+	3	2.94584e-05	0.527	0.516231
HMGA2	Adrb2+/+	3	3.08582e-06	0.56	0.565778
LYL1	Adrb2+/+	3	5.66377e-08	0.743	0.470067
ZHX2	Adrb2+/+	3	1.00986e-08	0.858	0.416127
POU6F1	Adrb2+/+	3	0.000146657	0.877	0.362472
ZFP36L2	Adrb2+/+	3	0.000649271	0.933	0.350865
RFX3	Adrb2+/+	3	0.000107422	0.944	0.240973
FOXP1	Adrb2+/+	3	0.000126092	0.948	0.291032
SMAD4	Adrb2+/+	3	0.000358366	0.96	0.301243
MGA	Adrb2+/+	3	6.5592e-12	0.986	0.274129
SKIL	Adrb2+/+	3	3.29042e-05	0.993	0.270341
SP3	Adrb2+/+	3	2.94584e-05	0.999	0.0518359
SUZ12	Adrb2+/+	3	3.90905e-15	1	0.210319
KCNIP3	Adrb2-/-	0	4.26581e-29	0.003	1.09025
PRDM9	Adrb2-/-	0	3.83015e-07	0.031	1.24595
FOSL2	Adrb2-/-	0	1.44792e-08	0.046	1.06884
MAF	Adrb2-/-	0	7.04187e-20	0.1	0.793458
AFF3	Adrb2-/-	0	8.05064e-07	0.241	0.740994
ZFP354C	Adrb2-/-	0	2.21747e-05	0.243	0.815107
MEF2D	Adrb2-/-	0	1.87874e-05	0.266	0.771028
DTX3L	Adrb2-/-	0	1.40236e-13	0.304	0.691379
EPAS1	Adrb2-/-	0	3.19413e-07	0.323	0.681182
AFF1	Adrb2-/-	0	0.00020921	0.331	0.703602
KDM5B	Adrb2-/-	0	5.14378e-08	0.337	0.68958
ZFP105	Adrb2-/-	0	4.39826e-05	0.342	0.737655
IRF7	Adrb2-/-	0	4.38952e-12	0.36	0.673957
TAF11	Adrb2-/-	0	4.88237e-05	0.415	0.643394
IRF9	Adrb2-/-	0	1.45044e-17	0.439	0.630535
BHLHE40	Adrb2-/-	0	0.000142665	0.44	0.606204
RORC	Adrb2-/-	0	7.18523e-07	0.452	0.62774
DACH1	Adrb2-/-	0	4.08811e-18	0.46	0.619486
SPIB	Adrb2-/-	0	2.77475e-06	0.469	0.625458
NFYA	Adrb2-/-	0	0.000437579	0.475	0.59023
NCOA3	Adrb2-/-	0	1.52089e-10	0.555	0.581892
FOXO3	Adrb2-/-	0	0.000156349	0.56	0.57502
TRERF1	Adrb2-/-	0	0.000278589	0.589	0.497026
FOXD4	Adrb2-/-	0	1.17747e-09	0.613	0.552618
STAT1	Adrb2-/-	0	6.56899e-11	0.618	0.567851
BBX	Adrb2-/-	0	0.000132935	0.618	0.451683
MSL3	Adrb2-/-	0	4.54725e-05	0.65	0.499322
MLLT3	Adrb2-/-	0	5.87046e-11	0.681	0.544184
ZGPAT	Adrb2-/-	0	5.33801e-06	0.724	0.427981
FOXK1	Adrb2-/-	0	4.47337e-22	0.735	0.502171
RUNX2	Adrb2-/-	0	7.93743e-25	0.737	0.53439
FOXP4	Adrb2-/-	0	1.80577e-06	0.747	0.394982
RARB	Adrb2-/-	0	4.21039e-14	0.748	0.51487
ELK3	Adrb2-/-	0	2.17249e-05	0.755	0.249465
FOXO1	Adrb2-/-	0	5.71522e-10	0.761	0.496823
KLF12	Adrb2-/-	0	3.45743e-41	0.782	0.553751
TCF7	Adrb2-/-	0	1.26552e-07	0.782	0.510793
JUND	Adrb2-/-	0	0.000437579	0.785	0.409359
RORA	Adrb2-/-	0	4.58966e-44	0.792	0.450839
KLF13	Adrb2-/-	0	5.59214e-05	0.8	0.449425
STAT4	Adrb2-/-	0	1.13474e-21	0.802	0.511315
ATF7	Adrb2-/-	0	0.000665918	0.807	0.173039
HES1	Adrb2-/-	0	1.04423e-06	0.823	0.439069
ETS2	Adrb2-/-	0	3.35683e-07	0.824	0.462943
LMO2	Adrb2-/-	0	2.76767e-08	0.83	0.493769
TCEAL8	Adrb2-/-	0	3.83015e-07	0.848	0.359421
SNAI3	Adrb2-/-	0	0.000949108	0.863	0.3436
BCL11A	Adrb2-/-	0	2.62012e-06	0.873	0.364366
ELF1	Adrb2-/-	0	9.78739e-11	0.885	0.145651
CBFA2T3	Adrb2-/-	0	1.29114e-27	0.895	0.452761
KDM5D	Adrb2-/-	0	9.22098e-15	0.904	0.392528
ZHX1	Adrb2-/-	0	4.95235e-09	0.908	0.425007
ZBTB7B	Adrb2-/-	0	5.16496e-05	0.929	0.359904
PCGF2	Adrb2-/-	0	1.04887e-11	0.943	0.260657
RARA	Adrb2-/-	0	6.32784e-06	0.946	0.32038
BPTF	Adrb2-/-	0	1.52886e-13	0.957	0.236994
NCOR1	Adrb2-/-	0	1.15882e-09	0.958	0.359928
ZBTB38	Adrb2-/-	0	4.61472e-25	0.961	0.37292
PAX5	Adrb2-/-	0	6.16431e-50	0.969	0.44817
KLF10	Adrb2-/-	0	5.21899e-23	0.973	0.340598
DMTF1	Adrb2-/-	0	2.88607e-17	0.975	0.334034
MYBL1	Adrb2-/-	0	4.4607e-40	0.976	0.229618
ETF1	Adrb2-/-	0	6.05554e-11	0.976	0.0824563
EOMES	Adrb2-/-	0	1.07401e-39	0.977	0.404565
ZFP318	Adrb2-/-	0	1.6395e-13	0.978	0.366662
ATF6	Adrb2-/-	0	6.33815e-24	0.98	0.44988
PIAS1	Adrb2-/-	0	1.50843e-05	0.98	0.221268
RXRA	Adrb2-/-	0	4.10445e-24	0.989	0.372041
ZFP59	Adrb2-/-	0	9.30359e-15	0.989	0.283857
SMYD1	Adrb2-/-	0	1.58577e-39	0.99	0.273353
TCF19	Adrb2-/-	0	3.04242e-70	0.991	0.275971
IRF6	Adrb2-/-	0	0.000156988	0.992	0.228223
MYSM1	Adrb2-/-	0	2.91298e-09	0.993	0.271065
TRP53	Adrb2-/-	0	3.64532e-06	0.993	0.210793
RBPJ	Adrb2-/-	0	9.82477e-18	0.994	0.365682
NFIX	Adrb2-/-	0	0.000100882	0.994	0.224372
WHSC1	Adrb2-/-	0	7.8895e-19	0.995	0.14656
SMAD3	Adrb2-/-	0	1.63259e-11	0.996	0.293604
STAT5B	Adrb2-/-	0	6.95841e-10	0.996	0.0880714
ETV3	Adrb2-/-	0	2.47562e-08	0.997	0.276138
E2F7	Adrb2-/-	0	8.65289e-82	0.997	0.239065
TBX21	Adrb2-/-	0	5.33308e-45	0.998	0.385283
PIAS3	Adrb2-/-	0	2.55552e-18	0.998	0.343681
TCF4	Adrb2-/-	0	9.15946e-20	0.998	0.323727
E2F8	Adrb2-/-	0	2.74663e-117	0.998	0.214865
ARID3B	Adrb2-/-	0	1.6574e-05	0.998	0.0803772
KLF6	Adrb2-/-	0	3.36046e-18	0.999	0.258429
LEF1	Adrb2-/-	0	2.13931e-13	0.999	0.233132
HMGB2	Adrb2-/-	0	2.74663e-117	0.999	0.214865
FOXJ2	Adrb2-/-	0	5.97375e-59	0.999	0.20079
LRRFIP1	Adrb2-/-	0	4.88294e-10	0.999	0.179746
SP110	Adrb2-/-	0	1.73135e-06	0.999	0.156648
AES	Adrb2-/-	0	4.75312e-45	1	0.376993
BATF3	Adrb2-/-	0	4.9973e-14	1	0.340957
SP4	Adrb2-/-	0	5.0802e-31	1	0.292416
ETS1	Adrb2-/-	0	1.69323e-17	1	0.279082
CBX5	Adrb2-/-	0	1.28669e-95	1	0.240856
FOXM1	Adrb2-/-	0	1.21424e-106	1	0.235073
ASF1B	Adrb2-/-	0	9.24318e-119	1	0.225488
ATAD2	Adrb2-/-	0	4.1684e-110	1	0.209977
ID2	Adrb2-/-	0	1.47812e-27	1	0.204004
UHRF1	Adrb2-/-	0	1.14171e-124	1	0.195909
ZFP367	Adrb2-/-	0	9.77041e-43	1	0.181954
MYBL2	Adrb2-/-	0	1.71209e-46	1	0.165188
ETV6	Adrb2-/-	0	2.73643e-05	1	0.0531461
ARID3A	Adrb2-/-	1	0.000260533	0.121	1.06493
SFPI1	Adrb2-/-	1	5.68965e-08	0.406	0.642534
CBY1	Adrb2-/-	1	6.30883e-08	0.559	0.577576
CEBPE	Adrb2-/-	1	3.74014e-05	0.636	0.569681
SOX9	Adrb2-/-	1	8.25057e-08	0.666	0.504984
IRF4	Adrb2-/-	1	2.16742e-06	0.666	0.490856
GATA4	Adrb2-/-	1	1.01381e-07	0.697	0.474887
SMAD1	Adrb2-/-	1	0.000440359	0.714	0.227132
NR1D1	Adrb2-/-	1	6.25545e-06	0.719	0.428319
FOS	Adrb2-/-	1	5.30414e-05	0.725	0.151126
TEAD1	Adrb2-/-	1	3.63533e-05	0.762	0.388303
SETDB2	Adrb2-/-	1	0.000572091	0.782	0.370855
CIITA	Adrb2-/-	1	3.19963e-11	0.842	0.531659
ZFP281	Adrb2-/-	1	5.88315e-05	0.862	0.1874
PROX1	Adrb2-/-	1	0.000247747	0.921	0.145842
ASF1A	Adrb2-/-	1	3.23203e-06	0.926	0.217662
CBX7	Adrb2-/-	1	6.80366e-05	0.969	0.394161
MYCL1	Adrb2-/-	1	1.51078e-07	0.985	0.392314
CEBPB	Adrb2-/-	2	2.98073e-16	0.002	1.01206
VDR	Adrb2-/-	2	9.21097e-11	0.004	1.29212
MAFB	Adrb2-/-	2	8.2739e-16	0.007	1.05273
NFE2L2	Adrb2-/-	2	1.17342e-07	0.017	1.13481
RFX7	Adrb2-/-	2	1.06811e-12	0.021	1.09682
PPARG	Adrb2-/-	2	3.80033e-09	0.023	1.03923
TWIST1	Adrb2-/-	2	1.767e-11	0.038	1.5567
FOXE3	Adrb2-/-	2	1.767e-11	0.06	1.4084
FHL2	Adrb2-/-	2	9.75256e-06	0.06	0.990108
JDP2	Adrb2-/-	2	1.16004e-08	0.083	0.880877
SOX21	Adrb2-/-	2	5.35775e-10	0.107	0.930591
HOXC4	Adrb2-/-	2	0.000746797	0.121	1.11661
CITED2	Adrb2-/-	2	9.43535e-47	0.139	0.839496
EYA1	Adrb2-/-	2	5.36659e-07	0.197	0.8008
IKZF2	Adrb2-/-	2	1.44992e-07	0.203	0.763797
IKZF3	Adrb2-/-	2	9.75256e-06	0.258	0.795257
SCMH1	Adrb2-/-	2	5.60431e-21	0.331	0.683806
ID3	Adrb2-/-	2	8.73272e-11	0.336	0.687525
GATA3	Adrb2-/-	2	8.21629e-13	0.341	0.666785
FOXF1A	Adrb2-/-	2	2.9411e-08	0.345	0.678888
CREM	Adrb2-/-	2	6.94568e-05	0.383	0.669485
MXD1	Adrb2-/-	2	0.00104921	0.404	0.660503
RUNX1	Adrb2-/-	2	2.81474e-31	0.416	0.644342
EBF1	Adrb2-/-	2	5.31936e-10	0.423	0.636438
KLF4	Adrb2-/-	2	4.41396e-15	0.483	0.617821
NFIB	Adrb2-/-	2	4.64277e-09	0.502	0.567304
IRF2BP2	Adrb2-/-	2	1.43118e-05	0.582	0.498979
REST	Adrb2-/-	2	0.000376229	0.66	0.271306
BCL11B	Adrb2-/-	2	1.61297e-12	0.664	0.578718
WWTR1	Adrb2-/-	2	5.25489e-14	0.664	0.52484
ARID5A	Adrb2-/-	2	4.41347e-08	0.694	0.469988
AATF	Adrb2-/-	2	1.152e-41	0.705	0.558231
KLF2	Adrb2-/-	2	3.78917e-18	0.725	0.458307
HNF4A	Adrb2-/-	2	9.55125e-13	0.732	0.470152
SOX18	Adrb2-/-	2	4.41671e-07	0.734	0.416122
KDM6A	Adrb2-/-	2	7.03494e-06	0.74	0.400431
ZEB1	Adrb2-/-	2	3.59535e-17	0.749	0.531406
TCF12	Adrb2-/-	2	0.000206964	0.749	0.450893
SOX7	Adrb2-/-	2	0.0002479	0.767	0.379214
CEBPA	Adrb2-/-	2	7.9258e-14	0.771	0.540752
ZFPM1	Adrb2-/-	2	4.03996e-12	0.794	0.475349
SPIC	Adrb2-/-	2	2.28953e-06	0.799	0.238171
SMARCD2	Adrb2-/-	2	8.64529e-05	0.804	0.444064
EGR1	Adrb2-/-	2	0.0006357	0.823	0.31974
PBX3	Adrb2-/-	2	1.73923e-05	0.824	0.383363
PAWR	Adrb2-/-	2	2.06278e-07	0.833	0.436681
KLF3	Adrb2-/-	2	2.74115e-11	0.835	0.459128
AOF1	Adrb2-/-	2	1.05787e-07	0.844	0.443055
CREG1	Adrb2-/-	2	1.18633e-11	0.865	0.544492
IRF5	Adrb2-/-	2	2.53024e-21	0.869	0.534112
ARID2	Adrb2-/-	2	2.20499e-09	0.874	0.285756
MEF2C	Adrb2-/-	2	1.03415e-09	0.877	0.488942
TCFAP4	Adrb2-/-	2	4.03092e-23	0.88	0.486608
KLF9	Adrb2-/-	2	1.47314e-14	0.885	0.453543
GFI1B	Adrb2-/-	2	1.28488e-08	0.894	0.444552
RERE	Adrb2-/-	2	0.000985362	0.904	0.289034
SP140	Adrb2-/-	2	7.24002e-11	0.917	0.398794
NR3C1	Adrb2-/-	2	4.84872e-05	0.919	0.124501
FOXN3	Adrb2-/-	2	0.000119946	0.928	0.0670213
KLF7	Adrb2-/-	2	1.20099e-06	0.929	0.16806
BAZ1A	Adrb2-/-	2	9.72676e-10	0.93	0.335287
RBBP4	Adrb2-/-	2	9.76007e-13	0.932	0.332995
BACH2	Adrb2-/-	2	0.0002479	0.943	0.312592
TRIM14	Adrb2-/-	2	4.77884e-13	0.945	0.453053
IRF1	Adrb2-/-	2	2.74115e-11	0.946	0.331601
TRPS1	Adrb2-/-	2	1.04959e-23	0.973	0.446667
E2F1	Adrb2-/-	2	1.83022e-27	0.973	0.350747
SMAD7	Adrb2-/-	2	7.16808e-14	0.974	0.321867
CUX1	Adrb2-/-	2	7.86427e-14	0.977	0.365804
EYA2	Adrb2-/-	2	3.87016e-08	0.979	0.375926
ASH1L	Adrb2-/-	2	2.09228e-07	0.979	0.121384
ATF3	Adrb2-/-	2	4.77884e-13	0.983	0.330028
TCFE3	Adrb2-/-	2	2.73333e-36	0.985	0.462345
NFATC2	Adrb2-/-	2	0.000144778	0.989	0.283603
ARID4A	Adrb2-/-	2	1.99676e-11	0.989	0.233266
NFE2L1	Adrb2-/-	2	7.69529e-17	0.991	0.428626
CSRNP1	Adrb2-/-	2	5.685e-06	0.994	0.177105
TAF1	Adrb2-/-	2	1.80654e-05	0.996	0.0595025
ATF4	Adrb2-/-	2	3.18479e-07	0.997	0.161315
NFKB1	Adrb2-/-	2	1.27591e-07	0.998	0.195439
EZH1	Adrb2-/-	2	5.36659e-07	0.998	0.183673
JUNB	Adrb2-/-	2	8.36769e-05	0.998	0.164205
MLL3	Adrb2-/-	2	7.9107e-06	0.998	-0.0772979
PHF1	Adrb2-/-	2	4.07059e-05	0.999	0.14143
NCOA7	Adrb2-/-	2	2.87906e-17	1	0.294099
GM9907	Adrb2-/-	2	2.56461e-22	1	0.208156
SMARCD1	Adrb2-/-	3	3.09878e-06	0.514	0.597697
KLF8	Adrb2-/-	3	0.000160185	0.83	0.427579
DDX3X	Adrb2-/-	3	9.20619e-10	0.839	0.435044
NR4A2	Adrb2-/-	3	5.44926e-05	0.868	0.434003
RBL1	Adrb2-/-	3	7.76256e-10	0.911	0.383521
STAT2	Adrb2-/-	3	1.38666e-08	0.934	0.440444
ENO1	Adrb2-/-	3	2.33162e-07	0.953	0.436161
BCLAF1	Adrb2-/-	3	5.62525e-22	0.987	0.324402

### Sheet: Only significantly different
Transcription Factor	Model	Split timepoint	DREM p-value	Differential p-value	Differential score
MBD2	Adrb2+/+	0	9.39893e-06	0.001	1.37375
GATA1	Adrb2+/+	1	5.19612e-09	0.021	1.45475
NFE2	Adrb2+/+	1	7.33591e-05	0.034	1.16305
ETV1	Adrb2+/+	2	4.93167e-05	0	2.11033
NR1H3	Adrb2+/+	2	4.86083e-09	0	1.4425
GLIS2	Adrb2+/+	2	2.47106e-22	0.003	1.64305
AEBP1	Adrb2+/+	2	3.7191e-21	0.011	1.33249
VEZF1	Adrb2+/+	2	9.90702e-24	0.013	1.62033
MYNN	Adrb2+/+	2	3.02838e-14	0.019	1.02229
E2F4	Adrb2+/+	2	8.42613e-21	0.028	1.23952
HDAC10	Adrb2+/+	2	0.000112664	0.029	1.28772
TAF4B	Adrb2+/+	2	1.08444e-18	0.031	1.12061
MLXIP	Adrb2+/+	2	9.7619e-14	0.045	1.61431
CEBPZ	Adrb2+/+	3	0.000248048	0.017	2.5299
KCNIP3	Adrb2-/-	0	4.26581e-29	0.003	1.09025
PRDM9	Adrb2-/-	0	3.83015e-07	0.031	1.24595
FOSL2	Adrb2-/-	0	1.44792e-08	0.046	1.06884
CEBPB	Adrb2-/-	2	2.98073e-16	0.002	1.01206
VDR	Adrb2-/-	2	9.21097e-11	0.004	1.29212
MAFB	Adrb2-/-	2	8.2739e-16	0.007	1.05273
NFE2L2	Adrb2-/-	2	1.17342e-07	0.017	1.13481
RFX7	Adrb2-/-	2	1.06811e-12	0.021	1.09682
PPARG	Adrb2-/-	2	3.80033e-09	0.023	1.03923
TWIST1	Adrb2-/-	2	1.767e-11	0.038	1.5567
