## Supplemental Table 8 for "Adrenergic signaling controls early transcriptional programs during CD8^+^ T cell responses to viral infection"

### Sheet: Description
						Table S8
	Description of the contents of this file
	Table of genes included in unique and shared paths by Venn analysis in Figure 2B
	Venn analysis (Fig. 2B) of consituent genes of WT Path F, WT Path G, and KO Path E within SMARTS analysis presented in Fig. 2A.

### Sheet: Sheet1
WT Path G only	WT Path F only	KO Path E only	WT Path G + KO Path E	WT Path F + KO Path E
BSPRY	EPSTI1	ELMO1	PGLYRP1	SOAT2
XCL1	MAP3K8	ACOT7	KCNK5	LY6C2
MYADM	IL2RB	BCL2L1	PDCD1	LY6C1
PRDM1	CERKL	STARD10	LGALS3	TMEM163
ANXA2	NTNG2	MIR22	LGALS1	CX3CR1
	TNFSF14		ADAM19	MDFIC
	DENND4A		PLEK	POGK
	ALCAM		TBX21	PDGFB
	ST3GAL6		GM14005	NCCRP1
	DENND1B		EMP1	CTLA2B
	TNF		LAG3	FCGR2B
	LANCL3		LILRB4	RXRA
	GPR183		RGS16	FUT8
	NFKBIZ		FASL	XIST
	ACSBG1		TTC39C	S1PR5
	TTC39B		PIK3AP1	GZMM
	LPAR5		BHLHE40	0610040F04RIK
	RASGEF1B		HIP1	WDR95
	SLC9A7		S100A6	MIR6935
	CTLA2A		S100A4	CXCR6
	FIRRE		PPM1J	COBLL1
	GM17745		RGS1	DOCK5
	STX11		MIR6367	KLRG1
	PRR13		SYTL3	GNG2
	ENDOD1		SERPINB9	ZEB2
	ADAM8		AHNAK	NT5E
	GM8369		RUNX2	GNA15
	RHOC		ESM1	ZBTB7B
	DUSP4		RAP1GAP2	1700020L24RIK
	SDCBP2		NCALD	TIGIT
	NBEAL2		SNX10	BCL2A1B
	MIR6979		GZMA	NR4A2
	TNFAIP8		GZMB
	IFITM1		GZMK
	PMAIP1		IL18R1
	LTK		FAM129A
	CHSY1		FAM129B
	SLC4A7		OSBPL3
	MIR147		UTF1
	NRARP		KLRK1
	LAMC1		GP49A
	HS3ST3B1		ZDHHC2
	IRF4		HEATR9
	MX1		MIR1903
	SNORD83B		ATP2B4
	PLCD1		HOPX
	MIR7050		SMPDL3B
	MIR7032		CAR5B
	MIR7091		CXCR3
	MIR7086		KLRC1
	MIR7080		KLRC2
	MIR7062		KLRC3
	ITGA4		ITGB1
	MYO1F		ITGAM
	MIR7001		ITGAX
	XYLT1		ITGA1
	CMKLR1		CPNE7
	CYSLTR2		NRP1
	RALGDS		1500009L16RIK
	SLC22A15		ICOS
	TMEM37		CASP4
	PIM1		CASP1
	ATXN1		WFIKKN2
	HIP1R		CTLA4
	ERRFI1		RORA
	CD28		ZBTB32
	DUSP14		SERPINB6B
	SMIM3		CCL5
	SERP2		CCL4
	BCL2A1D		CCL3
	SPRY2		SLAMF7
			CCR5
			CCR2
			GALNT3
			DAPK2
			ANXA1
			MAPRE2
			IL18RAP
			IFNG
